# Metabolic perturbations to an *E. coli*-based cell-free system reveal a trade-off between transcription and translation

**DOI:** 10.1101/2023.03.22.533877

**Authors:** Manisha Kapasiawala, Richard M. Murray

## Abstract

Cell-free transcription-translation (TX-TL) systems have been used for diverse applications, but their performance and scope are limited by variability and poor predictability. To understand the drivers of this variability, we explored the effects of metabolic perturbations to an *E. coli* Rosetta2 TX-TL system. We targeted three classes of molecules: energy molecules, in the form of nucleotide triphosphates (NTPs); central carbon “fuel” molecules, which regenerate NTPs; and magnesium ions (Mg^2+^). Using malachite green mRNA aptamer (MG aptamer) and destabilized enhanced Green Fluorescent Protein (deGFP) as transcriptional and translational readouts, respectively, we report the presence of a trade-off between optimizing total protein yield and optimizing total mRNA yield, as measured by integrating the area under the curve for mRNA time-course dynamics. We found that a system’s position along the trade-off curve is strongly determined by Mg^2+^ concentration, fuel type and concentration, and cell lysate batch, and that variability can be reduced by modulating these components. Our results further suggest the trade-off arises from limitations in translation regulation and inefficient energy regeneration. This work advances our understanding of the effects of fuel and energy metabolism on TX-TL in cell-free systems and lays a foundation for improving TX-TL performance, lifetime, standardization, and prediction.

**For Table of Contents Use Only:** 
