## Supplementary material for "Metabolic perturbations to an *E. coli*-based cell-free system reveal a trade-off between transcription and translation": Raw Data, Tidy Data, DNA GenBank files, Figures, and Jupyter Notebooks for Figure Generation and Analysis: 20220519_TXTL_WP_ZJ_Titration_of_NTPs_ATP_GTP_and_Fuel_Neg_Ctrls_MGapt_deGFP_supplementary_info.csv

Well	Fuel	Plasmid construct	DNA/mRNA batch	DNA (nM)	mRNA (uM)	Mg (mM)	Fuel (mM)	Replicate	Extract	Extract fraction	NTPs (mM)	Added ATP (mM)	Added GTP (mM)	Tetratcycline (ug/mL)
B2	NTPs	pOR1OR2-MGapt-deGFP	2	1	0	2	0	1	AR_ZJ	0.33	0	0	0	0
B3	NTPs	pOR1OR2-MGapt-deGFP	2	1	0	2	0	2	AR_ZJ	0.33	0	0	0	0
B4	NTPs	pOR1OR2-MGapt-deGFP	2	1	0	2	0	3	AR_ZJ	0.33	0	0	0	0
B5	NTPs	pOR1OR2-MGapt-deGFP	2	1	0	2	0	1	AR_ZJ	0.33	0	0	5	0
B6	NTPs	pOR1OR2-MGapt-deGFP	2	1	0	2	0	2	AR_ZJ	0.33	0	0	5	0
B7	NTPs	pOR1OR2-MGapt-deGFP	2	1	0	2	0	3	AR_ZJ	0.33	0	0	5	0
B8	NTPs	pOR1OR2-MGapt-deGFP	2	1	0	2	0	1	AR_ZJ	0.33	0	0	10	0
B9	NTPs	pOR1OR2-MGapt-deGFP	2	1	0	2	0	2	AR_ZJ	0.33	0	0	10	0
B10	NTPs	pOR1OR2-MGapt-deGFP	2	1	0	2	0	3	AR_ZJ	0.33	0	0	10	0
B11	NTPs	pOR1OR2-MGapt-deGFP	2	1	0	2	0	1	AR_ZJ	0.33	0	0	15	0
B12	NTPs	pOR1OR2-MGapt-deGFP	2	1	0	2	0	2	AR_ZJ	0.33	0	0	15	0
B13	NTPs	pOR1OR2-MGapt-deGFP	2	1	0	2	0	3	AR_ZJ	0.33	0	0	15	0
B14	NTPs	pOR1OR2-MGapt-deGFP	2	1	0	2	0	1	AR_ZJ	0.33	0	5	0	0
B15	NTPs	pOR1OR2-MGapt-deGFP	2	1	0	2	0	2	AR_ZJ	0.33	0	5	0	0
B16	NTPs	pOR1OR2-MGapt-deGFP	2	1	0	2	0	3	AR_ZJ	0.33	0	5	0	0
B17	NTPs	pOR1OR2-MGapt-deGFP	2	1	0	2	0	1	AR_ZJ	0.33	0	5	5	0
B18	NTPs	pOR1OR2-MGapt-deGFP	2	1	0	2	0	2	AR_ZJ	0.33	0	5	5	0
B19	NTPs	pOR1OR2-MGapt-deGFP	2	1	0	2	0	3	AR_ZJ	0.33	0	5	5	0
B20	NTPs	pOR1OR2-MGapt-deGFP	2	1	0	2	0	1	AR_ZJ	0.33	0	5	10	0
B21	NTPs	pOR1OR2-MGapt-deGFP	2	1	0	2	0	2	AR_ZJ	0.33	0	5	10	0
B22	NTPs	pOR1OR2-MGapt-deGFP	2	1	0	2	0	3	AR_ZJ	0.33	0	5	10	0
B23	NTPs	pOR1OR2-MGapt-deGFP	2	1	0	2	0	1	AR_ZJ	0.33	0	5	15	0
C2	NTPs	pOR1OR2-MGapt-deGFP	2	1	0	2	0	2	AR_ZJ	0.33	0	5	15	0
C3	NTPs	pOR1OR2-MGapt-deGFP	2	1	0	2	0	3	AR_ZJ	0.33	0	5	15	0
C4	NTPs	pOR1OR2-MGapt-deGFP	2	1	0	2	0	1	AR_ZJ	0.33	0	10	0	0
C5	NTPs	pOR1OR2-MGapt-deGFP	2	1	0	2	0	2	AR_ZJ	0.33	0	10	0	0
C6	NTPs	pOR1OR2-MGapt-deGFP	2	1	0	2	0	3	AR_ZJ	0.33	0	10	0	0
C7	NTPs	pOR1OR2-MGapt-deGFP	2	1	0	2	0	1	AR_ZJ	0.33	0	10	5	0
C8	NTPs	pOR1OR2-MGapt-deGFP	2	1	0	2	0	2	AR_ZJ	0.33	0	10	5	0
C9	NTPs	pOR1OR2-MGapt-deGFP	2	1	0	2	0	3	AR_ZJ	0.33	0	10	5	0
C10	NTPs	pOR1OR2-MGapt-deGFP	2	1	0	2	0	1	AR_ZJ	0.33	0	10	10	0
C11	NTPs	pOR1OR2-MGapt-deGFP	2	1	0	2	0	2	AR_ZJ	0.33	0	10	10	0
C12	NTPs	pOR1OR2-MGapt-deGFP	2	1	0	2	0	3	AR_ZJ	0.33	0	10	10	0
C13	NTPs	pOR1OR2-MGapt-deGFP	2	1	0	2	0	1	AR_ZJ	0.33	0	10	15	0
C14	NTPs	pOR1OR2-MGapt-deGFP	2	1	0	2	0	2	AR_ZJ	0.33	0	10	15	0
C15	NTPs	pOR1OR2-MGapt-deGFP	2	1	0	2	0	3	AR_ZJ	0.33	0	10	15	0
C16	NTPs	pOR1OR2-MGapt-deGFP	2	1	0	2	0	1	AR_ZJ	0.33	0	15	0	0
C17	NTPs	pOR1OR2-MGapt-deGFP	2	1	0	2	0	2	AR_ZJ	0.33	0	15	0	0
C18	NTPs	pOR1OR2-MGapt-deGFP	2	1	0	2	0	3	AR_ZJ	0.33	0	15	0	0
C19	NTPs	pOR1OR2-MGapt-deGFP	2	1	0	2	0	1	AR_ZJ	0.33	0	15	5	0
C20	NTPs	pOR1OR2-MGapt-deGFP	2	1	0	2	0	2	AR_ZJ	0.33	0	15	5	0
C21	NTPs	pOR1OR2-MGapt-deGFP	2	1	0	2	0	3	AR_ZJ	0.33	0	15	5	0
C22	NTPs	pOR1OR2-MGapt-deGFP	2	1	0	2	0	1	AR_ZJ	0.33	0	15	10	0
C23	NTPs	pOR1OR2-MGapt-deGFP	2	1	0	2	0	2	AR_ZJ	0.33	0	15	10	0
D2	NTPs	pOR1OR2-MGapt-deGFP	2	1	0	2	0	3	AR_ZJ	0.33	0	15	10	0
D3	NTPs	pOR1OR2-MGapt-deGFP	2	1	0	2	0	1	AR_ZJ	0.33	0	15	15	0
D4	NTPs	pOR1OR2-MGapt-deGFP	2	1	0	2	0	2	AR_ZJ	0.33	0	15	15	0
D5	NTPs	pOR1OR2-MGapt-deGFP	2	1	0	2	0	3	AR_ZJ	0.33	0	15	15	0
D6	NTPs	pOR1OR2-MGapt-deGFP	2	1	0	2	0	1	AR_ZJ	0.33	5	0	0	0
D7	NTPs	pOR1OR2-MGapt-deGFP	2	1	0	2	0	2	AR_ZJ	0.33	5	0	0	0
D8	NTPs	pOR1OR2-MGapt-deGFP	2	1	0	2	0	3	AR_ZJ	0.33	5	0	0	0
D9	NTPs	pOR1OR2-MGapt-deGFP	2	1	0	2	0	1	AR_ZJ	0.33	5	0	5	0
D10	NTPs	pOR1OR2-MGapt-deGFP	2	1	0	2	0	2	AR_ZJ	0.33	5	0	5	0
D11	NTPs	pOR1OR2-MGapt-deGFP	2	1	0	2	0	3	AR_ZJ	0.33	5	0	5	0
D12	NTPs	pOR1OR2-MGapt-deGFP	2	1	0	2	0	1	AR_ZJ	0.33	5	0	10	0
D13	NTPs	pOR1OR2-MGapt-deGFP	2	1	0	2	0	2	AR_ZJ	0.33	5	0	10	0
D14	NTPs	pOR1OR2-MGapt-deGFP	2	1	0	2	0	3	AR_ZJ	0.33	5	0	10	0
D15	NTPs	pOR1OR2-MGapt-deGFP	2	1	0	2	0	1	AR_ZJ	0.33	5	0	15	0
D16	NTPs	pOR1OR2-MGapt-deGFP	2	1	0	2	0	2	AR_ZJ	0.33	5	0	15	0
D17	NTPs	pOR1OR2-MGapt-deGFP	2	1	0	2	0	3	AR_ZJ	0.33	5	0	15	0
D18	NTPs	pOR1OR2-MGapt-deGFP	2	1	0	2	0	1	AR_ZJ	0.33	5	5	0	0
D19	NTPs	pOR1OR2-MGapt-deGFP	2	1	0	2	0	2	AR_ZJ	0.33	5	5	0	0
D20	NTPs	pOR1OR2-MGapt-deGFP	2	1	0	2	0	3	AR_ZJ	0.33	5	5	0	0
D21	NTPs	pOR1OR2-MGapt-deGFP	2	1	0	2	0	1	AR_ZJ	0.33	5	5	5	0
D22	NTPs	pOR1OR2-MGapt-deGFP	2	1	0	2	0	2	AR_ZJ	0.33	5	5	5	0
D23	NTPs	pOR1OR2-MGapt-deGFP	2	1	0	2	0	3	AR_ZJ	0.33	5	5	5	0
E2	NTPs	pOR1OR2-MGapt-deGFP	2	1	0	2	0	1	AR_ZJ	0.33	5	5	10	0
E3	NTPs	pOR1OR2-MGapt-deGFP	2	1	0	2	0	2	AR_ZJ	0.33	5	5	10	0
E4	NTPs	pOR1OR2-MGapt-deGFP	2	1	0	2	0	3	AR_ZJ	0.33	5	5	10	0
E5	NTPs	pOR1OR2-MGapt-deGFP	2	1	0	2	0	1	AR_ZJ	0.33	5	5	15	0
E6	NTPs	pOR1OR2-MGapt-deGFP	2	1	0	2	0	2	AR_ZJ	0.33	5	5	15	0
E7	NTPs	pOR1OR2-MGapt-deGFP	2	1	0	2	0	3	AR_ZJ	0.33	5	5	15	0
E8	NTPs	pOR1OR2-MGapt-deGFP	2	1	0	2	0	1	AR_ZJ	0.33	5	10	0	0
E9	NTPs	pOR1OR2-MGapt-deGFP	2	1	0	2	0	2	AR_ZJ	0.33	5	10	0	0
E10	NTPs	pOR1OR2-MGapt-deGFP	2	1	0	2	0	3	AR_ZJ	0.33	5	10	0	0
E11	NTPs	pOR1OR2-MGapt-deGFP	2	1	0	2	0	1	AR_ZJ	0.33	5	10	5	0
E12	NTPs	pOR1OR2-MGapt-deGFP	2	1	0	2	0	2	AR_ZJ	0.33	5	10	5	0
E13	NTPs	pOR1OR2-MGapt-deGFP	2	1	0	2	0	3	AR_ZJ	0.33	5	10	5	0
E14	NTPs	pOR1OR2-MGapt-deGFP	2	1	0	2	0	1	AR_ZJ	0.33	5	10	10	0
E15	NTPs	pOR1OR2-MGapt-deGFP	2	1	0	2	0	2	AR_ZJ	0.33	5	10	10	0
E16	NTPs	pOR1OR2-MGapt-deGFP	2	1	0	2	0	3	AR_ZJ	0.33	5	10	10	0
E17	NTPs	pOR1OR2-MGapt-deGFP	2	1	0	2	0	1	AR_ZJ	0.33	5	10	15	0
E18	NTPs	pOR1OR2-MGapt-deGFP	2	1	0	2	0	2	AR_ZJ	0.33	5	10	15	0
E19	NTPs	pOR1OR2-MGapt-deGFP	2	1	0	2	0	3	AR_ZJ	0.33	5	10	15	0
E20	NTPs	pOR1OR2-MGapt-deGFP	2	1	0	2	0	1	AR_ZJ	0.33	5	15	0	0
E21	NTPs	pOR1OR2-MGapt-deGFP	2	1	0	2	0	2	AR_ZJ	0.33	5	15	0	0
E22	NTPs	pOR1OR2-MGapt-deGFP	2	1	0	2	0	3	AR_ZJ	0.33	5	15	0	0
E23	NTPs	pOR1OR2-MGapt-deGFP	2	1	0	2	0	1	AR_ZJ	0.33	5	15	5	0
F2	NTPs	pOR1OR2-MGapt-deGFP	2	1	0	2	0	2	AR_ZJ	0.33	5	15	5	0
F3	NTPs	pOR1OR2-MGapt-deGFP	2	1	0	2	0	3	AR_ZJ	0.33	5	15	5	0
F4	NTPs	pOR1OR2-MGapt-deGFP	2	1	0	2	0	1	AR_ZJ	0.33	5	15	10	0
F5	NTPs	pOR1OR2-MGapt-deGFP	2	1	0	2	0	2	AR_ZJ	0.33	5	15	10	0
F6	NTPs	pOR1OR2-MGapt-deGFP	2	1	0	2	0	3	AR_ZJ	0.33	5	15	10	0
F7	NTPs	pOR1OR2-MGapt-deGFP	2	1	0	2	0	1	AR_ZJ	0.33	5	15	15	0
F8	NTPs	pOR1OR2-MGapt-deGFP	2	1	0	2	0	2	AR_ZJ	0.33	5	15	15	0
F9	NTPs	pOR1OR2-MGapt-deGFP	2	1	0	2	0	3	AR_ZJ	0.33	5	15	15	0
F10	NTPs	pOR1OR2-MGapt-deGFP	2	1	0	2	0	1	AR_ZJ	0.33	10	0	0	0
F11	NTPs	pOR1OR2-MGapt-deGFP	2	1	0	2	0	2	AR_ZJ	0.33	10	0	0	0
F12	NTPs	pOR1OR2-MGapt-deGFP	2	1	0	2	0	3	AR_ZJ	0.33	10	0	0	0
F13	NTPs	pOR1OR2-MGapt-deGFP	2	1	0	2	0	1	AR_ZJ	0.33	10	0	5	0
F14	NTPs	pOR1OR2-MGapt-deGFP	2	1	0	2	0	2	AR_ZJ	0.33	10	0	5	0
F15	NTPs	pOR1OR2-MGapt-deGFP	2	1	0	2	0	3	AR_ZJ	0.33	10	0	5	0
F16	NTPs	pOR1OR2-MGapt-deGFP	2	1	0	2	0	1	AR_ZJ	0.33	10	0	10	0
F17	NTPs	pOR1OR2-MGapt-deGFP	2	1	0	2	0	2	AR_ZJ	0.33	10	0	10	0
F18	NTPs	pOR1OR2-MGapt-deGFP	2	1	0	2	0	3	AR_ZJ	0.33	10	0	10	0
F19	NTPs	pOR1OR2-MGapt-deGFP	2	1	0	2	0	1	AR_ZJ	0.33	10	0	15	0
F20	NTPs	pOR1OR2-MGapt-deGFP	2	1	0	2	0	2	AR_ZJ	0.33	10	0	15	0
F21	NTPs	pOR1OR2-MGapt-deGFP	2	1	0	2	0	3	AR_ZJ	0.33	10	0	15	0
F22	NTPs	pOR1OR2-MGapt-deGFP	2	1	0	2	0	1	AR_ZJ	0.33	10	5	0	0
F23	NTPs	pOR1OR2-MGapt-deGFP	2	1	0	2	0	2	AR_ZJ	0.33	10	5	0	0
G2	NTPs	pOR1OR2-MGapt-deGFP	2	1	0	2	0	3	AR_ZJ	0.33	10	5	0	0
G3	NTPs	pOR1OR2-MGapt-deGFP	2	1	0	2	0	1	AR_ZJ	0.33	10	5	5	0
G4	NTPs	pOR1OR2-MGapt-deGFP	2	1	0	2	0	2	AR_ZJ	0.33	10	5	5	0
G5	NTPs	pOR1OR2-MGapt-deGFP	2	1	0	2	0	3	AR_ZJ	0.33	10	5	5	0
G6	NTPs	pOR1OR2-MGapt-deGFP	2	1	0	2	0	1	AR_ZJ	0.33	10	5	10	0
G7	NTPs	pOR1OR2-MGapt-deGFP	2	1	0	2	0	2	AR_ZJ	0.33	10	5	10	0
G8	NTPs	pOR1OR2-MGapt-deGFP	2	1	0	2	0	3	AR_ZJ	0.33	10	5	10	0
G9	NTPs	pOR1OR2-MGapt-deGFP	2	1	0	2	0	1	AR_ZJ	0.33	10	5	15	0
G10	NTPs	pOR1OR2-MGapt-deGFP	2	1	0	2	0	2	AR_ZJ	0.33	10	5	15	0
G11	NTPs	pOR1OR2-MGapt-deGFP	2	1	0	2	0	3	AR_ZJ	0.33	10	5	15	0
G12	NTPs	pOR1OR2-MGapt-deGFP	2	1	0	2	0	1	AR_ZJ	0.33	10	10	0	0
G13	NTPs	pOR1OR2-MGapt-deGFP	2	1	0	2	0	2	AR_ZJ	0.33	10	10	0	0
G14	NTPs	pOR1OR2-MGapt-deGFP	2	1	0	2	0	3	AR_ZJ	0.33	10	10	0	0
G15	NTPs	pOR1OR2-MGapt-deGFP	2	1	0	2	0	1	AR_ZJ	0.33	10	10	5	0
G16	NTPs	pOR1OR2-MGapt-deGFP	2	1	0	2	0	2	AR_ZJ	0.33	10	10	5	0
G17	NTPs	pOR1OR2-MGapt-deGFP	2	1	0	2	0	3	AR_ZJ	0.33	10	10	5	0
G18	NTPs	pOR1OR2-MGapt-deGFP	2	1	0	2	0	1	AR_ZJ	0.33	10	10	10	0
G19	NTPs	pOR1OR2-MGapt-deGFP	2	1	0	2	0	2	AR_ZJ	0.33	10	10	10	0
G20	NTPs	pOR1OR2-MGapt-deGFP	2	1	0	2	0	3	AR_ZJ	0.33	10	10	10	0
G21	NTPs	pOR1OR2-MGapt-deGFP	2	1	0	2	0	1	AR_ZJ	0.33	10	10	15	0
G22	NTPs	pOR1OR2-MGapt-deGFP	2	1	0	2	0	2	AR_ZJ	0.33	10	10	15	0
G23	NTPs	pOR1OR2-MGapt-deGFP	2	1	0	2	0	3	AR_ZJ	0.33	10	10	15	0
H2	NTPs	pOR1OR2-MGapt-deGFP	2	1	0	2	0	1	AR_ZJ	0.33	10	15	0	0
H3	NTPs	pOR1OR2-MGapt-deGFP	2	1	0	2	0	2	AR_ZJ	0.33	10	15	0	0
H4	NTPs	pOR1OR2-MGapt-deGFP	2	1	0	2	0	3	AR_ZJ	0.33	10	15	0	0
H5	NTPs	pOR1OR2-MGapt-deGFP	2	1	0	2	0	1	AR_ZJ	0.33	10	15	5	0
H6	NTPs	pOR1OR2-MGapt-deGFP	2	1	0	2	0	2	AR_ZJ	0.33	10	15	5	0
H7	NTPs	pOR1OR2-MGapt-deGFP	2	1	0	2	0	3	AR_ZJ	0.33	10	15	5	0
H8	NTPs	pOR1OR2-MGapt-deGFP	2	1	0	2	0	1	AR_ZJ	0.33	10	15	10	0
H9	NTPs	pOR1OR2-MGapt-deGFP	2	1	0	2	0	2	AR_ZJ	0.33	10	15	10	0
H10	NTPs	pOR1OR2-MGapt-deGFP	2	1	0	2	0	3	AR_ZJ	0.33	10	15	10	0
H11	NTPs	pOR1OR2-MGapt-deGFP	2	1	0	2	0	1	AR_ZJ	0.33	10	15	15	0
H12	NTPs	pOR1OR2-MGapt-deGFP	2	1	0	2	0	2	AR_ZJ	0.33	10	15	15	0
H13	NTPs	pOR1OR2-MGapt-deGFP	2	1	0	2	0	3	AR_ZJ	0.33	10	15	15	0
H14	NTPs	pOR1OR2-MGapt-deGFP	2	1	0	2	0	1	AR_ZJ	0.33	15	0	0	0
H15	NTPs	pOR1OR2-MGapt-deGFP	2	1	0	2	0	2	AR_ZJ	0.33	15	0	0	0
H16	NTPs	pOR1OR2-MGapt-deGFP	2	1	0	2	0	3	AR_ZJ	0.33	15	0	0	0
H17	NTPs	pOR1OR2-MGapt-deGFP	2	1	0	2	0	1	AR_ZJ	0.33	15	0	5	0
H18	NTPs	pOR1OR2-MGapt-deGFP	2	1	0	2	0	2	AR_ZJ	0.33	15	0	5	0
H19	NTPs	pOR1OR2-MGapt-deGFP	2	1	0	2	0	3	AR_ZJ	0.33	15	0	5	0
H20	NTPs	pOR1OR2-MGapt-deGFP	2	1	0	2	0	1	AR_ZJ	0.33	15	0	10	0
H21	NTPs	pOR1OR2-MGapt-deGFP	2	1	0	2	0	2	AR_ZJ	0.33	15	0	10	0
H22	NTPs	pOR1OR2-MGapt-deGFP	2	1	0	2	0	3	AR_ZJ	0.33	15	0	10	0
H23	NTPs	pOR1OR2-MGapt-deGFP	2	1	0	2	0	1	AR_ZJ	0.33	15	0	15	0
I2	NTPs	pOR1OR2-MGapt-deGFP	2	1	0	2	0	2	AR_ZJ	0.33	15	0	15	0
I3	NTPs	pOR1OR2-MGapt-deGFP	2	1	0	2	0	3	AR_ZJ	0.33	15	0	15	0
I4	NTPs	pOR1OR2-MGapt-deGFP	2	1	0	2	0	1	AR_ZJ	0.33	15	5	0	0
I5	NTPs	pOR1OR2-MGapt-deGFP	2	1	0	2	0	2	AR_ZJ	0.33	15	5	0	0
I6	NTPs	pOR1OR2-MGapt-deGFP	2	1	0	2	0	3	AR_ZJ	0.33	15	5	0	0
I7	NTPs	pOR1OR2-MGapt-deGFP	2	1	0	2	0	1	AR_ZJ	0.33	15	5	5	0
I8	NTPs	pOR1OR2-MGapt-deGFP	2	1	0	2	0	2	AR_ZJ	0.33	15	5	5	0
I9	NTPs	pOR1OR2-MGapt-deGFP	2	1	0	2	0	3	AR_ZJ	0.33	15	5	5	0
I10	NTPs	pOR1OR2-MGapt-deGFP	2	1	0	2	0	1	AR_ZJ	0.33	15	5	10	0
I11	NTPs	pOR1OR2-MGapt-deGFP	2	1	0	2	0	2	AR_ZJ	0.33	15	5	10	0
I12	NTPs	pOR1OR2-MGapt-deGFP	2	1	0	2	0	3	AR_ZJ	0.33	15	5	10	0
I13	NTPs	pOR1OR2-MGapt-deGFP	2	1	0	2	0	1	AR_ZJ	0.33	15	5	15	0
I14	NTPs	pOR1OR2-MGapt-deGFP	2	1	0	2	0	2	AR_ZJ	0.33	15	5	15	0
I15	NTPs	pOR1OR2-MGapt-deGFP	2	1	0	2	0	3	AR_ZJ	0.33	15	5	15	0
I16	NTPs	pOR1OR2-MGapt-deGFP	2	1	0	2	0	1	AR_ZJ	0.33	15	10	0	0
I17	NTPs	pOR1OR2-MGapt-deGFP	2	1	0	2	0	2	AR_ZJ	0.33	15	10	0	0
I18	NTPs	pOR1OR2-MGapt-deGFP	2	1	0	2	0	3	AR_ZJ	0.33	15	10	0	0
I19	NTPs	pOR1OR2-MGapt-deGFP	2	1	0	2	0	1	AR_ZJ	0.33	15	10	5	0
I20	NTPs	pOR1OR2-MGapt-deGFP	2	1	0	2	0	2	AR_ZJ	0.33	15	10	5	0
I21	NTPs	pOR1OR2-MGapt-deGFP	2	1	0	2	0	3	AR_ZJ	0.33	15	10	5	0
I22	NTPs	pOR1OR2-MGapt-deGFP	2	1	0	2	0	1	AR_ZJ	0.33	15	10	10	0
I23	NTPs	pOR1OR2-MGapt-deGFP	2	1	0	2	0	2	AR_ZJ	0.33	15	10	10	0
J2	NTPs	pOR1OR2-MGapt-deGFP	2	1	0	2	0	3	AR_ZJ	0.33	15	10	10	0
J3	NTPs	pOR1OR2-MGapt-deGFP	2	1	0	2	0	1	AR_ZJ	0.33	15	10	15	0
J4	NTPs	pOR1OR2-MGapt-deGFP	2	1	0	2	0	2	AR_ZJ	0.33	15	10	15	0
J5	NTPs	pOR1OR2-MGapt-deGFP	2	1	0	2	0	3	AR_ZJ	0.33	15	10	15	0
J6	NTPs	pOR1OR2-MGapt-deGFP	2	1	0	2	0	1	AR_ZJ	0.33	15	15	0	0
J7	NTPs	pOR1OR2-MGapt-deGFP	2	1	0	2	0	2	AR_ZJ	0.33	15	15	0	0
J8	NTPs	pOR1OR2-MGapt-deGFP	2	1	0	2	0	3	AR_ZJ	0.33	15	15	0	0
J9	NTPs	pOR1OR2-MGapt-deGFP	2	1	0	2	0	1	AR_ZJ	0.33	15	15	5	0
J10	NTPs	pOR1OR2-MGapt-deGFP	2	1	0	2	0	2	AR_ZJ	0.33	15	15	5	0
J11	NTPs	pOR1OR2-MGapt-deGFP	2	1	0	2	0	3	AR_ZJ	0.33	15	15	5	0
J12	NTPs	pOR1OR2-MGapt-deGFP	2	1	0	2	0	1	AR_ZJ	0.33	15	15	10	0
J13	NTPs	pOR1OR2-MGapt-deGFP	2	1	0	2	0	2	AR_ZJ	0.33	15	15	10	0
J14	NTPs	pOR1OR2-MGapt-deGFP	2	1	0	2	0	3	AR_ZJ	0.33	15	15	10	0
J15	NTPs	pOR1OR2-MGapt-deGFP	2	1	0	2	0	1	AR_ZJ	0.33	15	15	15	0
J16	NTPs	pOR1OR2-MGapt-deGFP	2	1	0	2	0	2	AR_ZJ	0.33	15	15	15	0
J17	NTPs	pOR1OR2-MGapt-deGFP	2	1	0	2	0	3	AR_ZJ	0.33	15	15	15	0
J18	No fuel	pOR1OR2-MGapt-deGFP	2	1	0	0	0	1	AR_ZJ	0.33	4.8	0	0	0
J19	No fuel	pOR1OR2-MGapt-deGFP	2	1	0	0	0	2	AR_ZJ	0.33	4.8	0	0	0
J20	No fuel	pOR1OR2-MGapt-deGFP	2	1	0	0	0	3	AR_ZJ	0.33	4.8	0	0	0
J21	No fuel	pOR1OR2-MGapt-deGFP	2	1	0	2	0	1	AR_ZJ	0.33	4.8	0	0	0
J22	No fuel	pOR1OR2-MGapt-deGFP	2	1	0	2	0	2	AR_ZJ	0.33	4.8	0	0	0
J23	No fuel	pOR1OR2-MGapt-deGFP	2	1	0	2	0	3	AR_ZJ	0.33	4.8	0	0	0
K2	No fuel	pOR1OR2-MGapt-deGFP	2	1	0	4	0	1	AR_ZJ	0.33	4.8	0	0	0
K3	No fuel	pOR1OR2-MGapt-deGFP	2	1	0	4	0	2	AR_ZJ	0.33	4.8	0	0	0
K4	No fuel	pOR1OR2-MGapt-deGFP	2	1	0	4	0	3	AR_ZJ	0.33	4.8	0	0	0
K5	No fuel	pOR1OR2-MGapt-deGFP	2	1	0	6	0	1	AR_ZJ	0.33	4.8	0	0	0
K6	No fuel	pOR1OR2-MGapt-deGFP	2	1	0	6	0	2	AR_ZJ	0.33	4.8	0	0	0
K7	No fuel	pOR1OR2-MGapt-deGFP	2	1	0	6	0	3	AR_ZJ	0.33	4.8	0	0	0
K8	No fuel	pOR1OR2-MGapt-deGFP	2	1	0	8	0	1	AR_ZJ	0.33	4.8	0	0	0
K9	No fuel	pOR1OR2-MGapt-deGFP	2	1	0	8	0	2	AR_ZJ	0.33	4.8	0	0	0
K10	No fuel	pOR1OR2-MGapt-deGFP	2	1	0	8	0	3	AR_ZJ	0.33	4.8	0	0	0
K11	No fuel	pOR1OR2-MGapt-deGFP	2	1	0	10	0	1	AR_ZJ	0.33	4.8	0	0	0
K12	No fuel	pOR1OR2-MGapt-deGFP	2	1	0	10	0	2	AR_ZJ	0.33	4.8	0	0	0
K13	No fuel	pOR1OR2-MGapt-deGFP	2	1	0	10	0	3	AR_ZJ	0.33	4.8	0	0	0
K14	No fuel	pOR1OR2-MGapt-deGFP	2	0	0	0	0	1	AR_ZJ	0.33	4.8	0	0	0
K15	No fuel	pOR1OR2-MGapt-deGFP	2	0	0	0	0	2	AR_ZJ	0.33	4.8	0	0	0
K16	No fuel	pOR1OR2-MGapt-deGFP	2	0	0	0	0	3	AR_ZJ	0.33	4.8	0	0	0
K17	No fuel	pOR1OR2-MGapt-deGFP	2	0	0	2	0	1	AR_ZJ	0.33	4.8	0	0	0
K18	No fuel	pOR1OR2-MGapt-deGFP	2	0	0	2	0	2	AR_ZJ	0.33	4.8	0	0	0
K19	No fuel	pOR1OR2-MGapt-deGFP	2	0	0	2	0	3	AR_ZJ	0.33	4.8	0	0	0
K20	No fuel	pOR1OR2-MGapt-deGFP	2	0	0	4	0	1	AR_ZJ	0.33	4.8	0	0	0
K21	No fuel	pOR1OR2-MGapt-deGFP	2	0	0	4	0	2	AR_ZJ	0.33	4.8	0	0	0
K22	No fuel	pOR1OR2-MGapt-deGFP	2	0	0	4	0	3	AR_ZJ	0.33	4.8	0	0	0
K23	No fuel	pOR1OR2-MGapt-deGFP	2	0	0	6	0	1	AR_ZJ	0.33	4.8	0	0	0
L2	No fuel	pOR1OR2-MGapt-deGFP	2	0	0	6	0	2	AR_ZJ	0.33	4.8	0	0	0
L3	No fuel	pOR1OR2-MGapt-deGFP	2	0	0	6	0	3	AR_ZJ	0.33	4.8	0	0	0
L4	No fuel	pOR1OR2-MGapt-deGFP	2	0	0	8	0	1	AR_ZJ	0.33	4.8	0	0	0
L5	No fuel	pOR1OR2-MGapt-deGFP	2	0	0	8	0	2	AR_ZJ	0.33	4.8	0	0	0
L6	No fuel	pOR1OR2-MGapt-deGFP	2	0	0	8	0	3	AR_ZJ	0.33	4.8	0	0	0
L7	No fuel	pOR1OR2-MGapt-deGFP	2	0	0	10	0	1	AR_ZJ	0.33	4.8	0	0	0
L8	No fuel	pOR1OR2-MGapt-deGFP	2	0	0	10	0	2	AR_ZJ	0.33	4.8	0	0	0
L9	No fuel	pOR1OR2-MGapt-deGFP	2	0	0	10	0	3	AR_ZJ	0.33	4.8	0	0	0
