## Supplementary material for "Metabolic perturbations to an *E. coli*-based cell-free system reveal a trade-off between transcription and translation": Raw Data, Tidy Data, DNA GenBank files, Figures, and Jupyter Notebooks for Figure Generation and Analysis: 20220727_SaltCalibration_MK_MY_DAJ_Extract_2022_Results.csv

Software Version	3.04.17
Experiment File Path:	C:\Users\Biotek1\Box\biocircuits\Manisha\BioTek Runs\20220727_SaltCalibration_MK_MY_DAJ_Extract_2022\20220727_SaltCalibration_MK_MY_DAJ_Extract_2022_biotek1.xpt
Protocol File Path:	C:\Users\Biotek1\Box\biocircuits\Manisha\BioTek Runs\Protocols\20220720_TXTL_WP_ZJ_Titration_of_NTPs_ATP_GTP_and_Fuel_Neg_Ctrls_MGapt_deGFP_5nM_DNA_prt.prt
Plate Number	Plate 1
Date	7/28/2022
Time	11:57:08 AM
Reader Type:	Synergy H1
Reader Serial Number:	268449
Reading Type	Reader
Procedure Details
Plate Type	384 WELL PLATE
Well Selection	Runtime
Eject plate on completion
Set Temperature	Setpoint 29ｰC
	Preheat before moving to next step
Start Kinetic	Runtime 0:20:00 (HH:MM:SS), Interval 0:04:00, 6 Reads
Shake	Linear: 0:05 (MM:SS)
	Frequency: 360 cpm (6 mm)
Read	deGFP
	Fluorescence Endpoint
	Full Plate
	Filter Set 1
	Excitation: 485, Emission: 515
	Optics: Bottom, Gain: 61
	Light Source: Xenon Flash, Lamp Energy: High
	Read Speed: Normal, Delay: 100 msec, Measurements/Data Point: 10
	Read Height: 7 mm
End Kinetic
Layout
	1	2	3	4	5	6	7	8	9	10	11	12	13	14	15	16	17	18	19	20	21	22	23	24
A																									Well ID
B																									Well ID
C																									Well ID
D																									Well ID
E																									Well ID
F																									Well ID
G																									Well ID
H																									Well ID
I																									Well ID
J																									Well ID
K																									Well ID
L		SPL1	SPL2	SPL3	SPL4	SPL5	SPL6	SPL7	SPL8	SPL9	SPL10	SPL11	SPL12	SPL13	SPL14	SPL15	SPL16	SPL17	SPL18	SPL19	SPL20	SPL21	SPL22		Well ID
M		SPL23	SPL24	SPL25	SPL26	SPL27	SPL28	SPL29	SPL30	SPL31	SPL32	SPL33	SPL34	SPL35	SPL36										Well ID
N																									Well ID
O																									Well ID
P																									Well ID
deGFP:485,515
Time	Tｰ deGFP:485,515	L2	L3	L4	L5	L6	L7	L8	L9	L10	L11	L12	L13	L14	L15	L16	L17	L18	L19	L20	L21	L22	L23	M2	M3	M4	M5	M6	M7	M8	M9	M10	M11	M12	M13	M14	M15
0:00:06	36.7	11306	11073	10781	11411	10496	10014	12871	13469	13237	13016	12363	12135	15225	14987	15177	14747	14276	13792	14746	15304	15857	15532	15655	15287	11670	12204	11527	12203	12311	12529	7174	8819	8583	8917	7359	9480
0:04:06	35.6	11201	10972	10618	11205	10357	9883	12699	13319	13099	12800	12122	11877	14960	14784	14920	14527	14056	13632	14534	15155	15629	15241	15322	14881	11384	11816	11350	12010	12019	12224	7011	8640	8425	8824	7245	9299
0:08:06	34.8	10971	10636	10526	11086	10245	9750	12530	12960	12919	12705	11906	11808	14778	14585	14713	14357	13858	13413	14332	14807	15400	15068	15164	14605	11282	11770	11164	11808	11855	12118	6928	8522	8299	8684	7121	9145
0:12:06	34.3	10934	10534	10377	11081	10220	9696	12494	12943	12724	12501	11900	11695	14650	14369	14558	14146	13597	13229	14195	14820	15244	14889	14951	14545	11193	11621	11076	11817	11709	11962	6878	8444	8243	8630	7064	9053
0:16:06	33.8	10828	10618	10406	10949	10104	9627	12471	12873	12669	12443	11745	11670	14628	14295	14585	14142	13551	13363	14027	14693	15242	14900	14954	14592	11150	11634	11093	11715	11681	11814	6814	8415	8242	8583	7071	9010
0:20:06	33.5	10868	10594	10391	10940	10159	9587	12429	12816	12654	12445	11781	11610	14526	14320	14516	14127	13551	13217	14196	14696	15178	14877	14936	14575	11062	11543	11037	11685	11535	11807	6809	8340	8235	8528	7045	9068
Results
	1	2	3	4	5	6	7	8	9	10	11	12	13	14	15	16	17	18	19	20	21	22	23	24
A																									Max V [deGFP:485,515]
																									R-Squared [deGFP:485,515]
																									t at Max V [deGFP:485,515]
																									Lagtime [deGFP:485,515]
B																									Max V [deGFP:485,515]
																									R-Squared [deGFP:485,515]
																									t at Max V [deGFP:485,515]
																									Lagtime [deGFP:485,515]
C																									Max V [deGFP:485,515]
																									R-Squared [deGFP:485,515]
																									t at Max V [deGFP:485,515]
																									Lagtime [deGFP:485,515]
D																									Max V [deGFP:485,515]
																									R-Squared [deGFP:485,515]
																									t at Max V [deGFP:485,515]
																									Lagtime [deGFP:485,515]
E																									Max V [deGFP:485,515]
																									R-Squared [deGFP:485,515]
																									t at Max V [deGFP:485,515]
																									Lagtime [deGFP:485,515]
F																									Max V [deGFP:485,515]
																									R-Squared [deGFP:485,515]
																									t at Max V [deGFP:485,515]
																									Lagtime [deGFP:485,515]
G																									Max V [deGFP:485,515]
																									R-Squared [deGFP:485,515]
																									t at Max V [deGFP:485,515]
																									Lagtime [deGFP:485,515]
H																									Max V [deGFP:485,515]
																									R-Squared [deGFP:485,515]
																									t at Max V [deGFP:485,515]
																									Lagtime [deGFP:485,515]
I																									Max V [deGFP:485,515]
																									R-Squared [deGFP:485,515]
																									t at Max V [deGFP:485,515]
																									Lagtime [deGFP:485,515]
J																									Max V [deGFP:485,515]
																									R-Squared [deGFP:485,515]
																									t at Max V [deGFP:485,515]
																									Lagtime [deGFP:485,515]
K																									Max V [deGFP:485,515]
																									R-Squared [deGFP:485,515]
																									t at Max V [deGFP:485,515]
																									Lagtime [deGFP:485,515]
L		-57500	-84000	-40750	-51500	-34750	-33250	-43000	-89750	-48750	-54000	-60250	-64500	-66250	-54000	-64250	-55000	-65250	-54750	-53000	-87000	-57250	-72750		Max V [deGFP:485,515]
		1	1	1	1	1	1	1	1	1	1	1	1	1	1	1	1	1	1	1	1	1	1		R-Squared [deGFP:485,515]
		0:06:06	0:06:06	0:02:06	0:02:06	0:02:06	0:06:06	0:02:06	0:06:06	0:10:06	0:02:06	0:02:06	0:02:06	0:02:06	0:10:06	0:02:06	0:02:06	0:10:06	0:06:06	0:02:06	0:06:06	0:06:06	0:02:06		t at Max V [deGFP:485,515]
		0:02:16	0:02:54	0:00:06	0:00:06	0:00:06	0:00:10	0:00:06	0:02:26	0:01:35	0:00:06	0:00:06	0:00:06	0:00:06	0:00:39	0:00:06	0:00:06	0:01:42	0:01:11	0:00:06	0:02:23	0:00:07	0:00:06		Lagtime [deGFP:485,515]
M		-83250	-101500	-71500	-97000	-46500	-50500	-73000	-76250	-40750	-44750	-39500	-35000	-31000	-45250										Max V [deGFP:485,515]
		1	1	1	1	1	1	1	1	1	1	1	1	1	1										R-Squared [deGFP:485,515]
		0:02:06	0:02:06	0:02:06	0:02:06	0:06:06	0:06:06	0:02:06	0:02:06	0:02:06	0:02:06	0:02:06	0:06:06	0:06:06	0:02:06										t at Max V [deGFP:485,515]
		0:00:06	0:00:06	0:00:06	0:00:06	0:00:18	0:00:17	0:00:06	0:00:06	0:00:06	0:00:06	0:00:06	0:01:27	0:00:25	0:00:06										Lagtime [deGFP:485,515]
N																									Max V [deGFP:485,515]
																									R-Squared [deGFP:485,515]
																									t at Max V [deGFP:485,515]
																									Lagtime [deGFP:485,515]
O																									Max V [deGFP:485,515]
																									R-Squared [deGFP:485,515]
																									t at Max V [deGFP:485,515]
																									Lagtime [deGFP:485,515]
P																									Max V [deGFP:485,515]
																									R-Squared [deGFP:485,515]
																									t at Max V [deGFP:485,515]
																									Lagtime [deGFP:485,515]
