## Supplementary material for "Metabolic perturbations to an *E. coli*-based cell-free system reveal a trade-off between transcription and translation": Raw Data, Tidy Data, DNA GenBank files, Figures, and Jupyter Notebooks for Figure Generation and Analysis: 20220801_TXTL_WP_ZJ_Titration_of_3PGA_MGapt_deGFP_5nM_DNA_Dialyzed_Extract_supplementary_info.csv

Well	Fuel	Plasmid construct	DNA/mRNA batch	DNA (nM)	mRNA (uM)	Mg (mM)	Fuel (mM)	Replicate	Extract	Extract fraction	NTPs (mM)	Added ATP (mM)	Added GTP (mM)	Tetratcycline (ug/mL)
B2	3PGA	pOR1OR2-MGapt-deGFP	3	5	0	0	5	1	DAJ_MK_MY	0.33	4.8	0	0	0
B3	3PGA	pOR1OR2-MGapt-deGFP	3	5	0	0	5	2	DAJ_MK_MY	0.33	4.8	0	0	0
B4	3PGA	pOR1OR2-MGapt-deGFP	3	5	0	0	5	3	DAJ_MK_MY	0.33	4.8	0	0	0
B5	3PGA	pOR1OR2-MGapt-deGFP	3	5	0	2	5	1	DAJ_MK_MY	0.33	4.8	0	0	0
B6	3PGA	pOR1OR2-MGapt-deGFP	3	5	0	2	5	2	DAJ_MK_MY	0.33	4.8	0	0	0
B7	3PGA	pOR1OR2-MGapt-deGFP	3	5	0	2	5	3	DAJ_MK_MY	0.33	4.8	0	0	0
B8	3PGA	pOR1OR2-MGapt-deGFP	3	5	0	4	5	1	DAJ_MK_MY	0.33	4.8	0	0	0
B9	3PGA	pOR1OR2-MGapt-deGFP	3	5	0	4	5	2	DAJ_MK_MY	0.33	4.8	0	0	0
B10	3PGA	pOR1OR2-MGapt-deGFP	3	5	0	4	5	3	DAJ_MK_MY	0.33	4.8	0	0	0
B11	3PGA	pOR1OR2-MGapt-deGFP	3	5	0	6	5	1	DAJ_MK_MY	0.33	4.8	0	0	0
B12	3PGA	pOR1OR2-MGapt-deGFP	3	5	0	6	5	2	DAJ_MK_MY	0.33	4.8	0	0	0
B13	3PGA	pOR1OR2-MGapt-deGFP	3	5	0	6	5	3	DAJ_MK_MY	0.33	4.8	0	0	0
B14	3PGA	pOR1OR2-MGapt-deGFP	3	5	0	8	5	1	DAJ_MK_MY	0.33	4.8	0	0	0
B15	3PGA	pOR1OR2-MGapt-deGFP	3	5	0	8	5	2	DAJ_MK_MY	0.33	4.8	0	0	0
B16	3PGA	pOR1OR2-MGapt-deGFP	3	5	0	8	5	3	DAJ_MK_MY	0.33	4.8	0	0	0
B17	3PGA	pOR1OR2-MGapt-deGFP	3	5	0	10	5	1	DAJ_MK_MY	0.33	4.8	0	0	0
B18	3PGA	pOR1OR2-MGapt-deGFP	3	5	0	10	5	2	DAJ_MK_MY	0.33	4.8	0	0	0
B19	3PGA	pOR1OR2-MGapt-deGFP	3	5	0	10	5	3	DAJ_MK_MY	0.33	4.8	0	0	0
B20	3PGA	pOR1OR2-MGapt-deGFP	3	5	0	0	10	1	DAJ_MK_MY	0.33	4.8	0	0	0
B21	3PGA	pOR1OR2-MGapt-deGFP	3	5	0	0	10	2	DAJ_MK_MY	0.33	4.8	0	0	0
B22	3PGA	pOR1OR2-MGapt-deGFP	3	5	0	0	10	3	DAJ_MK_MY	0.33	4.8	0	0	0
B23	3PGA	pOR1OR2-MGapt-deGFP	3	5	0	2	10	1	DAJ_MK_MY	0.33	4.8	0	0	0
C2	3PGA	pOR1OR2-MGapt-deGFP	3	5	0	2	10	2	DAJ_MK_MY	0.33	4.8	0	0	0
C3	3PGA	pOR1OR2-MGapt-deGFP	3	5	0	2	10	3	DAJ_MK_MY	0.33	4.8	0	0	0
C4	3PGA	pOR1OR2-MGapt-deGFP	3	5	0	4	10	1	DAJ_MK_MY	0.33	4.8	0	0	0
C5	3PGA	pOR1OR2-MGapt-deGFP	3	5	0	4	10	2	DAJ_MK_MY	0.33	4.8	0	0	0
C6	3PGA	pOR1OR2-MGapt-deGFP	3	5	0	4	10	3	DAJ_MK_MY	0.33	4.8	0	0	0
C7	3PGA	pOR1OR2-MGapt-deGFP	3	5	0	6	10	1	DAJ_MK_MY	0.33	4.8	0	0	0
C8	3PGA	pOR1OR2-MGapt-deGFP	3	5	0	6	10	2	DAJ_MK_MY	0.33	4.8	0	0	0
C9	3PGA	pOR1OR2-MGapt-deGFP	3	5	0	6	10	3	DAJ_MK_MY	0.33	4.8	0	0	0
C10	3PGA	pOR1OR2-MGapt-deGFP	3	5	0	8	10	1	DAJ_MK_MY	0.33	4.8	0	0	0
C11	3PGA	pOR1OR2-MGapt-deGFP	3	5	0	8	10	2	DAJ_MK_MY	0.33	4.8	0	0	0
C12	3PGA	pOR1OR2-MGapt-deGFP	3	5	0	8	10	3	DAJ_MK_MY	0.33	4.8	0	0	0
C13	3PGA	pOR1OR2-MGapt-deGFP	3	5	0	10	10	1	DAJ_MK_MY	0.33	4.8	0	0	0
C14	3PGA	pOR1OR2-MGapt-deGFP	3	5	0	10	10	2	DAJ_MK_MY	0.33	4.8	0	0	0
C15	3PGA	pOR1OR2-MGapt-deGFP	3	5	0	10	10	3	DAJ_MK_MY	0.33	4.8	0	0	0
C16	3PGA	pOR1OR2-MGapt-deGFP	3	5	0	0	15	1	DAJ_MK_MY	0.33	4.8	0	0	0
C17	3PGA	pOR1OR2-MGapt-deGFP	3	5	0	0	15	2	DAJ_MK_MY	0.33	4.8	0	0	0
C18	3PGA	pOR1OR2-MGapt-deGFP	3	5	0	0	15	3	DAJ_MK_MY	0.33	4.8	0	0	0
C19	3PGA	pOR1OR2-MGapt-deGFP	3	5	0	2	15	1	DAJ_MK_MY	0.33	4.8	0	0	0
C20	3PGA	pOR1OR2-MGapt-deGFP	3	5	0	2	15	2	DAJ_MK_MY	0.33	4.8	0	0	0
C21	3PGA	pOR1OR2-MGapt-deGFP	3	5	0	2	15	3	DAJ_MK_MY	0.33	4.8	0	0	0
C22	3PGA	pOR1OR2-MGapt-deGFP	3	5	0	4	15	1	DAJ_MK_MY	0.33	4.8	0	0	0
C23	3PGA	pOR1OR2-MGapt-deGFP	3	5	0	4	15	2	DAJ_MK_MY	0.33	4.8	0	0	0
D2	3PGA	pOR1OR2-MGapt-deGFP	3	5	0	4	15	3	DAJ_MK_MY	0.33	4.8	0	0	0
D3	3PGA	pOR1OR2-MGapt-deGFP	3	5	0	6	15	1	DAJ_MK_MY	0.33	4.8	0	0	0
D4	3PGA	pOR1OR2-MGapt-deGFP	3	5	0	6	15	2	DAJ_MK_MY	0.33	4.8	0	0	0
D5	3PGA	pOR1OR2-MGapt-deGFP	3	5	0	6	15	3	DAJ_MK_MY	0.33	4.8	0	0	0
D6	3PGA	pOR1OR2-MGapt-deGFP	3	5	0	8	15	1	DAJ_MK_MY	0.33	4.8	0	0	0
D7	3PGA	pOR1OR2-MGapt-deGFP	3	5	0	8	15	2	DAJ_MK_MY	0.33	4.8	0	0	0
D8	3PGA	pOR1OR2-MGapt-deGFP	3	5	0	8	15	3	DAJ_MK_MY	0.33	4.8	0	0	0
D9	3PGA	pOR1OR2-MGapt-deGFP	3	5	0	10	15	1	DAJ_MK_MY	0.33	4.8	0	0	0
D10	3PGA	pOR1OR2-MGapt-deGFP	3	5	0	10	15	2	DAJ_MK_MY	0.33	4.8	0	0	0
D11	3PGA	pOR1OR2-MGapt-deGFP	3	5	0	10	15	3	DAJ_MK_MY	0.33	4.8	0	0	0
D12	3PGA	pOR1OR2-MGapt-deGFP	3	5	0	0	20	1	DAJ_MK_MY	0.33	4.8	0	0	0
D13	3PGA	pOR1OR2-MGapt-deGFP	3	5	0	0	20	2	DAJ_MK_MY	0.33	4.8	0	0	0
D14	3PGA	pOR1OR2-MGapt-deGFP	3	5	0	0	20	3	DAJ_MK_MY	0.33	4.8	0	0	0
D15	3PGA	pOR1OR2-MGapt-deGFP	3	5	0	2	20	1	DAJ_MK_MY	0.33	4.8	0	0	0
D16	3PGA	pOR1OR2-MGapt-deGFP	3	5	0	2	20	2	DAJ_MK_MY	0.33	4.8	0	0	0
D17	3PGA	pOR1OR2-MGapt-deGFP	3	5	0	2	20	3	DAJ_MK_MY	0.33	4.8	0	0	0
D18	3PGA	pOR1OR2-MGapt-deGFP	3	5	0	4	20	1	DAJ_MK_MY	0.33	4.8	0	0	0
D19	3PGA	pOR1OR2-MGapt-deGFP	3	5	0	4	20	2	DAJ_MK_MY	0.33	4.8	0	0	0
D20	3PGA	pOR1OR2-MGapt-deGFP	3	5	0	4	20	3	DAJ_MK_MY	0.33	4.8	0	0	0
D21	3PGA	pOR1OR2-MGapt-deGFP	3	5	0	6	20	1	DAJ_MK_MY	0.33	4.8	0	0	0
D22	3PGA	pOR1OR2-MGapt-deGFP	3	5	0	6	20	2	DAJ_MK_MY	0.33	4.8	0	0	0
D23	3PGA	pOR1OR2-MGapt-deGFP	3	5	0	6	20	3	DAJ_MK_MY	0.33	4.8	0	0	0
E2	3PGA	pOR1OR2-MGapt-deGFP	3	5	0	8	20	1	DAJ_MK_MY	0.33	4.8	0	0	0
E3	3PGA	pOR1OR2-MGapt-deGFP	3	5	0	8	20	2	DAJ_MK_MY	0.33	4.8	0	0	0
E4	3PGA	pOR1OR2-MGapt-deGFP	3	5	0	8	20	3	DAJ_MK_MY	0.33	4.8	0	0	0
E5	3PGA	pOR1OR2-MGapt-deGFP	3	5	0	10	20	1	DAJ_MK_MY	0.33	4.8	0	0	0
E6	3PGA	pOR1OR2-MGapt-deGFP	3	5	0	10	20	2	DAJ_MK_MY	0.33	4.8	0	0	0
E7	3PGA	pOR1OR2-MGapt-deGFP	3	5	0	10	20	3	DAJ_MK_MY	0.33	4.8	0	0	0
E8	3PGA	pOR1OR2-MGapt-deGFP	3	5	0	0	30	1	DAJ_MK_MY	0.33	4.8	0	0	0
E9	3PGA	pOR1OR2-MGapt-deGFP	3	5	0	0	30	2	DAJ_MK_MY	0.33	4.8	0	0	0
E10	3PGA	pOR1OR2-MGapt-deGFP	3	5	0	0	30	3	DAJ_MK_MY	0.33	4.8	0	0	0
E11	3PGA	pOR1OR2-MGapt-deGFP	3	5	0	2	30	1	DAJ_MK_MY	0.33	4.8	0	0	0
E12	3PGA	pOR1OR2-MGapt-deGFP	3	5	0	2	30	2	DAJ_MK_MY	0.33	4.8	0	0	0
E13	3PGA	pOR1OR2-MGapt-deGFP	3	5	0	2	30	3	DAJ_MK_MY	0.33	4.8	0	0	0
E14	3PGA	pOR1OR2-MGapt-deGFP	3	5	0	4	30	1	DAJ_MK_MY	0.33	4.8	0	0	0
E15	3PGA	pOR1OR2-MGapt-deGFP	3	5	0	4	30	2	DAJ_MK_MY	0.33	4.8	0	0	0
E16	3PGA	pOR1OR2-MGapt-deGFP	3	5	0	4	30	3	DAJ_MK_MY	0.33	4.8	0	0	0
E17	3PGA	pOR1OR2-MGapt-deGFP	3	5	0	6	30	1	DAJ_MK_MY	0.33	4.8	0	0	0
E18	3PGA	pOR1OR2-MGapt-deGFP	3	5	0	6	30	2	DAJ_MK_MY	0.33	4.8	0	0	0
E19	3PGA	pOR1OR2-MGapt-deGFP	3	5	0	6	30	3	DAJ_MK_MY	0.33	4.8	0	0	0
E20	3PGA	pOR1OR2-MGapt-deGFP	3	5	0	8	30	1	DAJ_MK_MY	0.33	4.8	0	0	0
E21	3PGA	pOR1OR2-MGapt-deGFP	3	5	0	8	30	2	DAJ_MK_MY	0.33	4.8	0	0	0
E22	3PGA	pOR1OR2-MGapt-deGFP	3	5	0	8	30	3	DAJ_MK_MY	0.33	4.8	0	0	0
E23	3PGA	pOR1OR2-MGapt-deGFP	3	5	0	10	30	1	DAJ_MK_MY	0.33	4.8	0	0	0
F2	3PGA	pOR1OR2-MGapt-deGFP	3	5	0	10	30	2	DAJ_MK_MY	0.33	4.8	0	0	0
F3	3PGA	pOR1OR2-MGapt-deGFP	3	5	0	10	30	3	DAJ_MK_MY	0.33	4.8	0	0	0
F4	3PGA	pOR1OR2-MGapt-deGFP	3	5	0	0	45	1	DAJ_MK_MY	0.33	4.8	0	0	0
F5	3PGA	pOR1OR2-MGapt-deGFP	3	5	0	0	45	2	DAJ_MK_MY	0.33	4.8	0	0	0
F6	3PGA	pOR1OR2-MGapt-deGFP	3	5	0	0	45	3	DAJ_MK_MY	0.33	4.8	0	0	0
F7	3PGA	pOR1OR2-MGapt-deGFP	3	5	0	2	45	1	DAJ_MK_MY	0.33	4.8	0	0	0
F8	3PGA	pOR1OR2-MGapt-deGFP	3	5	0	2	45	2	DAJ_MK_MY	0.33	4.8	0	0	0
F9	3PGA	pOR1OR2-MGapt-deGFP	3	5	0	2	45	3	DAJ_MK_MY	0.33	4.8	0	0	0
F10	3PGA	pOR1OR2-MGapt-deGFP	3	5	0	4	45	1	DAJ_MK_MY	0.33	4.8	0	0	0
F11	3PGA	pOR1OR2-MGapt-deGFP	3	5	0	4	45	2	DAJ_MK_MY	0.33	4.8	0	0	0
F12	3PGA	pOR1OR2-MGapt-deGFP	3	5	0	4	45	3	DAJ_MK_MY	0.33	4.8	0	0	0
F13	3PGA	pOR1OR2-MGapt-deGFP	3	5	0	6	45	1	DAJ_MK_MY	0.33	4.8	0	0	0
F14	3PGA	pOR1OR2-MGapt-deGFP	3	5	0	6	45	2	DAJ_MK_MY	0.33	4.8	0	0	0
F15	3PGA	pOR1OR2-MGapt-deGFP	3	5	0	6	45	3	DAJ_MK_MY	0.33	4.8	0	0	0
F16	3PGA	pOR1OR2-MGapt-deGFP	3	5	0	8	45	1	DAJ_MK_MY	0.33	4.8	0	0	0
F17	3PGA	pOR1OR2-MGapt-deGFP	3	5	0	8	45	2	DAJ_MK_MY	0.33	4.8	0	0	0
F18	3PGA	pOR1OR2-MGapt-deGFP	3	5	0	8	45	3	DAJ_MK_MY	0.33	4.8	0	0	0
F19	3PGA	pOR1OR2-MGapt-deGFP	3	5	0	10	45	1	DAJ_MK_MY	0.33	4.8	0	0	0
F20	3PGA	pOR1OR2-MGapt-deGFP	3	5	0	10	45	2	DAJ_MK_MY	0.33	4.8	0	0	0
F21	3PGA	pOR1OR2-MGapt-deGFP	3	5	0	10	45	3	DAJ_MK_MY	0.33	4.8	0	0	0
