## Supplementary material for "Metabolic perturbations to an *E. coli*-based cell-free system reveal a trade-off between transcription and translation": Raw Data, Tidy Data, DNA GenBank files, Figures, and Jupyter Notebooks for Figure Generation and Analysis: 20220803_TXTL_WP_ZJ_Titration_of_Maltose_MGapt_deGFP_5nM_DNA_Dialyzed_Extract_supplementary_info.csv

Well	Fuel	Plasmid construct	DNA/mRNA batch	DNA (nM)	mRNA (uM)	Mg (mM)	Fuel (mM)	Replicate	Extract	Extract fraction	NTPs (mM)	Added ATP (mM)	Added GTP (mM)	Tetratcycline (ug/mL)
H2	Maltose	pOR1OR2-MGapt-deGFP	3	5	0	0	5	1	DAJ_MK_MY	0.33	4.8	0	0	0
H3	Maltose	pOR1OR2-MGapt-deGFP	3	5	0	0	5	2	DAJ_MK_MY	0.33	4.8	0	0	0
H4	Maltose	pOR1OR2-MGapt-deGFP	3	5	0	0	5	3	DAJ_MK_MY	0.33	4.8	0	0	0
H5	Maltose	pOR1OR2-MGapt-deGFP	3	5	0	2	5	1	DAJ_MK_MY	0.33	4.8	0	0	0
H6	Maltose	pOR1OR2-MGapt-deGFP	3	5	0	2	5	2	DAJ_MK_MY	0.33	4.8	0	0	0
H7	Maltose	pOR1OR2-MGapt-deGFP	3	5	0	2	5	3	DAJ_MK_MY	0.33	4.8	0	0	0
H8	Maltose	pOR1OR2-MGapt-deGFP	3	5	0	4	5	1	DAJ_MK_MY	0.33	4.8	0	0	0
H9	Maltose	pOR1OR2-MGapt-deGFP	3	5	0	4	5	2	DAJ_MK_MY	0.33	4.8	0	0	0
H10	Maltose	pOR1OR2-MGapt-deGFP	3	5	0	4	5	3	DAJ_MK_MY	0.33	4.8	0	0	0
H11	Maltose	pOR1OR2-MGapt-deGFP	3	5	0	6	5	1	DAJ_MK_MY	0.33	4.8	0	0	0
H12	Maltose	pOR1OR2-MGapt-deGFP	3	5	0	6	5	2	DAJ_MK_MY	0.33	4.8	0	0	0
H13	Maltose	pOR1OR2-MGapt-deGFP	3	5	0	6	5	3	DAJ_MK_MY	0.33	4.8	0	0	0
H14	Maltose	pOR1OR2-MGapt-deGFP	3	5	0	8	5	1	DAJ_MK_MY	0.33	4.8	0	0	0
H15	Maltose	pOR1OR2-MGapt-deGFP	3	5	0	8	5	2	DAJ_MK_MY	0.33	4.8	0	0	0
H16	Maltose	pOR1OR2-MGapt-deGFP	3	5	0	8	5	3	DAJ_MK_MY	0.33	4.8	0	0	0
H17	Maltose	pOR1OR2-MGapt-deGFP	3	5	0	10	5	1	DAJ_MK_MY	0.33	4.8	0	0	0
H18	Maltose	pOR1OR2-MGapt-deGFP	3	5	0	10	5	2	DAJ_MK_MY	0.33	4.8	0	0	0
H19	Maltose	pOR1OR2-MGapt-deGFP	3	5	0	10	5	3	DAJ_MK_MY	0.33	4.8	0	0	0
H20	Maltose	pOR1OR2-MGapt-deGFP	3	5	0	0	10	1	DAJ_MK_MY	0.33	4.8	0	0	0
H21	Maltose	pOR1OR2-MGapt-deGFP	3	5	0	0	10	2	DAJ_MK_MY	0.33	4.8	0	0	0
H22	Maltose	pOR1OR2-MGapt-deGFP	3	5	0	0	10	3	DAJ_MK_MY	0.33	4.8	0	0	0
H23	Maltose	pOR1OR2-MGapt-deGFP	3	5	0	2	10	1	DAJ_MK_MY	0.33	4.8	0	0	0
I2	Maltose	pOR1OR2-MGapt-deGFP	3	5	0	2	10	2	DAJ_MK_MY	0.33	4.8	0	0	0
I3	Maltose	pOR1OR2-MGapt-deGFP	3	5	0	2	10	3	DAJ_MK_MY	0.33	4.8	0	0	0
I4	Maltose	pOR1OR2-MGapt-deGFP	3	5	0	4	10	1	DAJ_MK_MY	0.33	4.8	0	0	0
I5	Maltose	pOR1OR2-MGapt-deGFP	3	5	0	4	10	2	DAJ_MK_MY	0.33	4.8	0	0	0
I6	Maltose	pOR1OR2-MGapt-deGFP	3	5	0	4	10	3	DAJ_MK_MY	0.33	4.8	0	0	0
I7	Maltose	pOR1OR2-MGapt-deGFP	3	5	0	6	10	1	DAJ_MK_MY	0.33	4.8	0	0	0
I8	Maltose	pOR1OR2-MGapt-deGFP	3	5	0	6	10	2	DAJ_MK_MY	0.33	4.8	0	0	0
I9	Maltose	pOR1OR2-MGapt-deGFP	3	5	0	6	10	3	DAJ_MK_MY	0.33	4.8	0	0	0
I10	Maltose	pOR1OR2-MGapt-deGFP	3	5	0	8	10	1	DAJ_MK_MY	0.33	4.8	0	0	0
I11	Maltose	pOR1OR2-MGapt-deGFP	3	5	0	8	10	2	DAJ_MK_MY	0.33	4.8	0	0	0
I12	Maltose	pOR1OR2-MGapt-deGFP	3	5	0	8	10	3	DAJ_MK_MY	0.33	4.8	0	0	0
I13	Maltose	pOR1OR2-MGapt-deGFP	3	5	0	10	10	1	DAJ_MK_MY	0.33	4.8	0	0	0
I14	Maltose	pOR1OR2-MGapt-deGFP	3	5	0	10	10	2	DAJ_MK_MY	0.33	4.8	0	0	0
I15	Maltose	pOR1OR2-MGapt-deGFP	3	5	0	10	10	3	DAJ_MK_MY	0.33	4.8	0	0	0
I16	Maltose	pOR1OR2-MGapt-deGFP	3	5	0	0	15	1	DAJ_MK_MY	0.33	4.8	0	0	0
I17	Maltose	pOR1OR2-MGapt-deGFP	3	5	0	0	15	2	DAJ_MK_MY	0.33	4.8	0	0	0
I18	Maltose	pOR1OR2-MGapt-deGFP	3	5	0	0	15	3	DAJ_MK_MY	0.33	4.8	0	0	0
I19	Maltose	pOR1OR2-MGapt-deGFP	3	5	0	2	15	1	DAJ_MK_MY	0.33	4.8	0	0	0
I20	Maltose	pOR1OR2-MGapt-deGFP	3	5	0	2	15	2	DAJ_MK_MY	0.33	4.8	0	0	0
I21	Maltose	pOR1OR2-MGapt-deGFP	3	5	0	2	15	3	DAJ_MK_MY	0.33	4.8	0	0	0
I22	Maltose	pOR1OR2-MGapt-deGFP	3	5	0	4	15	1	DAJ_MK_MY	0.33	4.8	0	0	0
I23	Maltose	pOR1OR2-MGapt-deGFP	3	5	0	4	15	2	DAJ_MK_MY	0.33	4.8	0	0	0
J2	Maltose	pOR1OR2-MGapt-deGFP	3	5	0	4	15	3	DAJ_MK_MY	0.33	4.8	0	0	0
J3	Maltose	pOR1OR2-MGapt-deGFP	3	5	0	6	15	1	DAJ_MK_MY	0.33	4.8	0	0	0
J4	Maltose	pOR1OR2-MGapt-deGFP	3	5	0	6	15	2	DAJ_MK_MY	0.33	4.8	0	0	0
J5	Maltose	pOR1OR2-MGapt-deGFP	3	5	0	6	15	3	DAJ_MK_MY	0.33	4.8	0	0	0
J6	Maltose	pOR1OR2-MGapt-deGFP	3	5	0	8	15	1	DAJ_MK_MY	0.33	4.8	0	0	0
J7	Maltose	pOR1OR2-MGapt-deGFP	3	5	0	8	15	2	DAJ_MK_MY	0.33	4.8	0	0	0
J8	Maltose	pOR1OR2-MGapt-deGFP	3	5	0	8	15	3	DAJ_MK_MY	0.33	4.8	0	0	0
J9	Maltose	pOR1OR2-MGapt-deGFP	3	5	0	10	15	1	DAJ_MK_MY	0.33	4.8	0	0	0
J10	Maltose	pOR1OR2-MGapt-deGFP	3	5	0	10	15	2	DAJ_MK_MY	0.33	4.8	0	0	0
J11	Maltose	pOR1OR2-MGapt-deGFP	3	5	0	10	15	3	DAJ_MK_MY	0.33	4.8	0	0	0
J12	Maltose	pOR1OR2-MGapt-deGFP	3	5	0	0	20	1	DAJ_MK_MY	0.33	4.8	0	0	0
J13	Maltose	pOR1OR2-MGapt-deGFP	3	5	0	0	20	2	DAJ_MK_MY	0.33	4.8	0	0	0
J14	Maltose	pOR1OR2-MGapt-deGFP	3	5	0	0	20	3	DAJ_MK_MY	0.33	4.8	0	0	0
J15	Maltose	pOR1OR2-MGapt-deGFP	3	5	0	2	20	1	DAJ_MK_MY	0.33	4.8	0	0	0
J16	Maltose	pOR1OR2-MGapt-deGFP	3	5	0	2	20	2	DAJ_MK_MY	0.33	4.8	0	0	0
J17	Maltose	pOR1OR2-MGapt-deGFP	3	5	0	2	20	3	DAJ_MK_MY	0.33	4.8	0	0	0
J18	Maltose	pOR1OR2-MGapt-deGFP	3	5	0	4	20	1	DAJ_MK_MY	0.33	4.8	0	0	0
J19	Maltose	pOR1OR2-MGapt-deGFP	3	5	0	4	20	2	DAJ_MK_MY	0.33	4.8	0	0	0
J20	Maltose	pOR1OR2-MGapt-deGFP	3	5	0	4	20	3	DAJ_MK_MY	0.33	4.8	0	0	0
J21	Maltose	pOR1OR2-MGapt-deGFP	3	5	0	6	20	1	DAJ_MK_MY	0.33	4.8	0	0	0
J22	Maltose	pOR1OR2-MGapt-deGFP	3	5	0	6	20	2	DAJ_MK_MY	0.33	4.8	0	0	0
J23	Maltose	pOR1OR2-MGapt-deGFP	3	5	0	6	20	3	DAJ_MK_MY	0.33	4.8	0	0	0
K2	Maltose	pOR1OR2-MGapt-deGFP	3	5	0	8	20	1	DAJ_MK_MY	0.33	4.8	0	0	0
K3	Maltose	pOR1OR2-MGapt-deGFP	3	5	0	8	20	2	DAJ_MK_MY	0.33	4.8	0	0	0
K4	Maltose	pOR1OR2-MGapt-deGFP	3	5	0	8	20	3	DAJ_MK_MY	0.33	4.8	0	0	0
K5	Maltose	pOR1OR2-MGapt-deGFP	3	5	0	10	20	1	DAJ_MK_MY	0.33	4.8	0	0	0
K6	Maltose	pOR1OR2-MGapt-deGFP	3	5	0	10	20	2	DAJ_MK_MY	0.33	4.8	0	0	0
K7	Maltose	pOR1OR2-MGapt-deGFP	3	5	0	10	20	3	DAJ_MK_MY	0.33	4.8	0	0	0
K8	Maltose	pOR1OR2-MGapt-deGFP	3	5	0	0	30	1	DAJ_MK_MY	0.33	4.8	0	0	0
K9	Maltose	pOR1OR2-MGapt-deGFP	3	5	0	0	30	2	DAJ_MK_MY	0.33	4.8	0	0	0
K10	Maltose	pOR1OR2-MGapt-deGFP	3	5	0	0	30	3	DAJ_MK_MY	0.33	4.8	0	0	0
K11	Maltose	pOR1OR2-MGapt-deGFP	3	5	0	2	30	1	DAJ_MK_MY	0.33	4.8	0	0	0
K12	Maltose	pOR1OR2-MGapt-deGFP	3	5	0	2	30	2	DAJ_MK_MY	0.33	4.8	0	0	0
K13	Maltose	pOR1OR2-MGapt-deGFP	3	5	0	2	30	3	DAJ_MK_MY	0.33	4.8	0	0	0
K14	Maltose	pOR1OR2-MGapt-deGFP	3	5	0	4	30	1	DAJ_MK_MY	0.33	4.8	0	0	0
K15	Maltose	pOR1OR2-MGapt-deGFP	3	5	0	4	30	2	DAJ_MK_MY	0.33	4.8	0	0	0
K16	Maltose	pOR1OR2-MGapt-deGFP	3	5	0	4	30	3	DAJ_MK_MY	0.33	4.8	0	0	0
K17	Maltose	pOR1OR2-MGapt-deGFP	3	5	0	6	30	1	DAJ_MK_MY	0.33	4.8	0	0	0
K18	Maltose	pOR1OR2-MGapt-deGFP	3	5	0	6	30	2	DAJ_MK_MY	0.33	4.8	0	0	0
K19	Maltose	pOR1OR2-MGapt-deGFP	3	5	0	6	30	3	DAJ_MK_MY	0.33	4.8	0	0	0
K20	Maltose	pOR1OR2-MGapt-deGFP	3	5	0	8	30	1	DAJ_MK_MY	0.33	4.8	0	0	0
K21	Maltose	pOR1OR2-MGapt-deGFP	3	5	0	8	30	2	DAJ_MK_MY	0.33	4.8	0	0	0
K22	Maltose	pOR1OR2-MGapt-deGFP	3	5	0	8	30	3	DAJ_MK_MY	0.33	4.8	0	0	0
K23	Maltose	pOR1OR2-MGapt-deGFP	3	5	0	10	30	1	DAJ_MK_MY	0.33	4.8	0	0	0
L2	Maltose	pOR1OR2-MGapt-deGFP	3	5	0	10	30	2	DAJ_MK_MY	0.33	4.8	0	0	0
L3	Maltose	pOR1OR2-MGapt-deGFP	3	5	0	10	30	3	DAJ_MK_MY	0.33	4.8	0	0	0
L4	Maltose	pOR1OR2-MGapt-deGFP	3	5	0	0	45	1	DAJ_MK_MY	0.33	4.8	0	0	0
L5	Maltose	pOR1OR2-MGapt-deGFP	3	5	0	0	45	2	DAJ_MK_MY	0.33	4.8	0	0	0
L6	Maltose	pOR1OR2-MGapt-deGFP	3	5	0	0	45	3	DAJ_MK_MY	0.33	4.8	0	0	0
L7	Maltose	pOR1OR2-MGapt-deGFP	3	5	0	2	45	1	DAJ_MK_MY	0.33	4.8	0	0	0
L8	Maltose	pOR1OR2-MGapt-deGFP	3	5	0	2	45	2	DAJ_MK_MY	0.33	4.8	0	0	0
L9	Maltose	pOR1OR2-MGapt-deGFP	3	5	0	2	45	3	DAJ_MK_MY	0.33	4.8	0	0	0
L10	Maltose	pOR1OR2-MGapt-deGFP	3	5	0	4	45	1	DAJ_MK_MY	0.33	4.8	0	0	0
L11	Maltose	pOR1OR2-MGapt-deGFP	3	5	0	4	45	2	DAJ_MK_MY	0.33	4.8	0	0	0
L12	Maltose	pOR1OR2-MGapt-deGFP	3	5	0	4	45	3	DAJ_MK_MY	0.33	4.8	0	0	0
L13	Maltose	pOR1OR2-MGapt-deGFP	3	5	0	6	45	1	DAJ_MK_MY	0.33	4.8	0	0	0
L14	Maltose	pOR1OR2-MGapt-deGFP	3	5	0	6	45	2	DAJ_MK_MY	0.33	4.8	0	0	0
L15	Maltose	pOR1OR2-MGapt-deGFP	3	5	0	6	45	3	DAJ_MK_MY	0.33	4.8	0	0	0
L16	Maltose	pOR1OR2-MGapt-deGFP	3	5	0	8	45	1	DAJ_MK_MY	0.33	4.8	0	0	0
L17	Maltose	pOR1OR2-MGapt-deGFP	3	5	0	8	45	2	DAJ_MK_MY	0.33	4.8	0	0	0
L18	Maltose	pOR1OR2-MGapt-deGFP	3	5	0	8	45	3	DAJ_MK_MY	0.33	4.8	0	0	0
L19	Maltose	pOR1OR2-MGapt-deGFP	3	5	0	10	45	1	DAJ_MK_MY	0.33	4.8	0	0	0
L20	Maltose	pOR1OR2-MGapt-deGFP	3	5	0	10	45	2	DAJ_MK_MY	0.33	4.8	0	0	0
L21	Maltose	pOR1OR2-MGapt-deGFP	3	5	0	10	45	3	DAJ_MK_MY	0.33	4.8	0	0	0
