## Supplementary material for "Metabolic perturbations to an *E. coli*-based cell-free system reveal a trade-off between transcription and translation": Raw Data, Tidy Data, DNA GenBank files, Figures, and Jupyter Notebooks for Figure Generation and Analysis: 20220805_TXTL_WP_ZJ_Titration_of_Pyruvate_MGapt_deGFP_5nM_DNA_Dialyzed_Extract_supplementary_info.csv

Well	Fuel	Plasmid construct	DNA/mRNA batch	DNA (nM)	mRNA (uM)	Mg (mM)	Fuel (mM)	Replicate	Extract	Extract fraction	NTPs (mM)	Added ATP (mM)	Added GTP (mM)	Tetratcycline (ug/mL)
G2	Pyruvate	pOR1OR2-MGapt-deGFP	3	5	0	0	5	1	DAJ_MK_MY	0.33	4.8	0	0	0
G3	Pyruvate	pOR1OR2-MGapt-deGFP	3	5	0	0	5	2	DAJ_MK_MY	0.33	4.8	0	0	0
G4	Pyruvate	pOR1OR2-MGapt-deGFP	3	5	0	0	5	3	DAJ_MK_MY	0.33	4.8	0	0	0
G5	Pyruvate	pOR1OR2-MGapt-deGFP	3	5	0	2	5	1	DAJ_MK_MY	0.33	4.8	0	0	0
G6	Pyruvate	pOR1OR2-MGapt-deGFP	3	5	0	2	5	2	DAJ_MK_MY	0.33	4.8	0	0	0
G7	Pyruvate	pOR1OR2-MGapt-deGFP	3	5	0	2	5	3	DAJ_MK_MY	0.33	4.8	0	0	0
G8	Pyruvate	pOR1OR2-MGapt-deGFP	3	5	0	4	5	1	DAJ_MK_MY	0.33	4.8	0	0	0
G9	Pyruvate	pOR1OR2-MGapt-deGFP	3	5	0	4	5	2	DAJ_MK_MY	0.33	4.8	0	0	0
G10	Pyruvate	pOR1OR2-MGapt-deGFP	3	5	0	4	5	3	DAJ_MK_MY	0.33	4.8	0	0	0
G11	Pyruvate	pOR1OR2-MGapt-deGFP	3	5	0	6	5	1	DAJ_MK_MY	0.33	4.8	0	0	0
G12	Pyruvate	pOR1OR2-MGapt-deGFP	3	5	0	6	5	2	DAJ_MK_MY	0.33	4.8	0	0	0
G13	Pyruvate	pOR1OR2-MGapt-deGFP	3	5	0	6	5	3	DAJ_MK_MY	0.33	4.8	0	0	0
G14	Pyruvate	pOR1OR2-MGapt-deGFP	3	5	0	8	5	1	DAJ_MK_MY	0.33	4.8	0	0	0
G15	Pyruvate	pOR1OR2-MGapt-deGFP	3	5	0	8	5	2	DAJ_MK_MY	0.33	4.8	0	0	0
G16	Pyruvate	pOR1OR2-MGapt-deGFP	3	5	0	8	5	3	DAJ_MK_MY	0.33	4.8	0	0	0
G17	Pyruvate	pOR1OR2-MGapt-deGFP	3	5	0	10	5	1	DAJ_MK_MY	0.33	4.8	0	0	0
G18	Pyruvate	pOR1OR2-MGapt-deGFP	3	5	0	10	5	2	DAJ_MK_MY	0.33	4.8	0	0	0
G19	Pyruvate	pOR1OR2-MGapt-deGFP	3	5	0	10	5	3	DAJ_MK_MY	0.33	4.8	0	0	0
G20	Pyruvate	pOR1OR2-MGapt-deGFP	3	5	0	0	10	1	DAJ_MK_MY	0.33	4.8	0	0	0
G21	Pyruvate	pOR1OR2-MGapt-deGFP	3	5	0	0	10	2	DAJ_MK_MY	0.33	4.8	0	0	0
G22	Pyruvate	pOR1OR2-MGapt-deGFP	3	5	0	0	10	3	DAJ_MK_MY	0.33	4.8	0	0	0
G23	Pyruvate	pOR1OR2-MGapt-deGFP	3	5	0	2	10	1	DAJ_MK_MY	0.33	4.8	0	0	0
H2	Pyruvate	pOR1OR2-MGapt-deGFP	3	5	0	2	10	2	DAJ_MK_MY	0.33	4.8	0	0	0
H3	Pyruvate	pOR1OR2-MGapt-deGFP	3	5	0	2	10	3	DAJ_MK_MY	0.33	4.8	0	0	0
H4	Pyruvate	pOR1OR2-MGapt-deGFP	3	5	0	4	10	1	DAJ_MK_MY	0.33	4.8	0	0	0
H5	Pyruvate	pOR1OR2-MGapt-deGFP	3	5	0	4	10	2	DAJ_MK_MY	0.33	4.8	0	0	0
H6	Pyruvate	pOR1OR2-MGapt-deGFP	3	5	0	4	10	3	DAJ_MK_MY	0.33	4.8	0	0	0
H7	Pyruvate	pOR1OR2-MGapt-deGFP	3	5	0	6	10	1	DAJ_MK_MY	0.33	4.8	0	0	0
H8	Pyruvate	pOR1OR2-MGapt-deGFP	3	5	0	6	10	2	DAJ_MK_MY	0.33	4.8	0	0	0
H9	Pyruvate	pOR1OR2-MGapt-deGFP	3	5	0	6	10	3	DAJ_MK_MY	0.33	4.8	0	0	0
H10	Pyruvate	pOR1OR2-MGapt-deGFP	3	5	0	8	10	1	DAJ_MK_MY	0.33	4.8	0	0	0
H11	Pyruvate	pOR1OR2-MGapt-deGFP	3	5	0	8	10	2	DAJ_MK_MY	0.33	4.8	0	0	0
H12	Pyruvate	pOR1OR2-MGapt-deGFP	3	5	0	8	10	3	DAJ_MK_MY	0.33	4.8	0	0	0
H13	Pyruvate	pOR1OR2-MGapt-deGFP	3	5	0	10	10	1	DAJ_MK_MY	0.33	4.8	0	0	0
H14	Pyruvate	pOR1OR2-MGapt-deGFP	3	5	0	10	10	2	DAJ_MK_MY	0.33	4.8	0	0	0
H15	Pyruvate	pOR1OR2-MGapt-deGFP	3	5	0	10	10	3	DAJ_MK_MY	0.33	4.8	0	0	0
H16	Pyruvate	pOR1OR2-MGapt-deGFP	3	5	0	0	15	1	DAJ_MK_MY	0.33	4.8	0	0	0
H17	Pyruvate	pOR1OR2-MGapt-deGFP	3	5	0	0	15	2	DAJ_MK_MY	0.33	4.8	0	0	0
H18	Pyruvate	pOR1OR2-MGapt-deGFP	3	5	0	0	15	3	DAJ_MK_MY	0.33	4.8	0	0	0
H19	Pyruvate	pOR1OR2-MGapt-deGFP	3	5	0	2	15	1	DAJ_MK_MY	0.33	4.8	0	0	0
H20	Pyruvate	pOR1OR2-MGapt-deGFP	3	5	0	2	15	2	DAJ_MK_MY	0.33	4.8	0	0	0
H21	Pyruvate	pOR1OR2-MGapt-deGFP	3	5	0	2	15	3	DAJ_MK_MY	0.33	4.8	0	0	0
H22	Pyruvate	pOR1OR2-MGapt-deGFP	3	5	0	4	15	1	DAJ_MK_MY	0.33	4.8	0	0	0
H23	Pyruvate	pOR1OR2-MGapt-deGFP	3	5	0	4	15	2	DAJ_MK_MY	0.33	4.8	0	0	0
I2	Pyruvate	pOR1OR2-MGapt-deGFP	3	5	0	4	15	3	DAJ_MK_MY	0.33	4.8	0	0	0
I3	Pyruvate	pOR1OR2-MGapt-deGFP	3	5	0	6	15	1	DAJ_MK_MY	0.33	4.8	0	0	0
I4	Pyruvate	pOR1OR2-MGapt-deGFP	3	5	0	6	15	2	DAJ_MK_MY	0.33	4.8	0	0	0
I5	Pyruvate	pOR1OR2-MGapt-deGFP	3	5	0	6	15	3	DAJ_MK_MY	0.33	4.8	0	0	0
I6	Pyruvate	pOR1OR2-MGapt-deGFP	3	5	0	8	15	1	DAJ_MK_MY	0.33	4.8	0	0	0
I7	Pyruvate	pOR1OR2-MGapt-deGFP	3	5	0	8	15	2	DAJ_MK_MY	0.33	4.8	0	0	0
I8	Pyruvate	pOR1OR2-MGapt-deGFP	3	5	0	8	15	3	DAJ_MK_MY	0.33	4.8	0	0	0
I9	Pyruvate	pOR1OR2-MGapt-deGFP	3	5	0	10	15	1	DAJ_MK_MY	0.33	4.8	0	0	0
I10	Pyruvate	pOR1OR2-MGapt-deGFP	3	5	0	10	15	2	DAJ_MK_MY	0.33	4.8	0	0	0
I11	Pyruvate	pOR1OR2-MGapt-deGFP	3	5	0	10	15	3	DAJ_MK_MY	0.33	4.8	0	0	0
I12	Pyruvate	pOR1OR2-MGapt-deGFP	3	5	0	0	20	1	DAJ_MK_MY	0.33	4.8	0	0	0
I13	Pyruvate	pOR1OR2-MGapt-deGFP	3	5	0	0	20	2	DAJ_MK_MY	0.33	4.8	0	0	0
I14	Pyruvate	pOR1OR2-MGapt-deGFP	3	5	0	0	20	3	DAJ_MK_MY	0.33	4.8	0	0	0
I15	Pyruvate	pOR1OR2-MGapt-deGFP	3	5	0	2	20	1	DAJ_MK_MY	0.33	4.8	0	0	0
I16	Pyruvate	pOR1OR2-MGapt-deGFP	3	5	0	2	20	2	DAJ_MK_MY	0.33	4.8	0	0	0
I17	Pyruvate	pOR1OR2-MGapt-deGFP	3	5	0	2	20	3	DAJ_MK_MY	0.33	4.8	0	0	0
I18	Pyruvate	pOR1OR2-MGapt-deGFP	3	5	0	4	20	1	DAJ_MK_MY	0.33	4.8	0	0	0
I19	Pyruvate	pOR1OR2-MGapt-deGFP	3	5	0	4	20	2	DAJ_MK_MY	0.33	4.8	0	0	0
I20	Pyruvate	pOR1OR2-MGapt-deGFP	3	5	0	4	20	3	DAJ_MK_MY	0.33	4.8	0	0	0
I21	Pyruvate	pOR1OR2-MGapt-deGFP	3	5	0	6	20	1	DAJ_MK_MY	0.33	4.8	0	0	0
I22	Pyruvate	pOR1OR2-MGapt-deGFP	3	5	0	6	20	2	DAJ_MK_MY	0.33	4.8	0	0	0
I23	Pyruvate	pOR1OR2-MGapt-deGFP	3	5	0	6	20	3	DAJ_MK_MY	0.33	4.8	0	0	0
J2	Pyruvate	pOR1OR2-MGapt-deGFP	3	5	0	8	20	1	DAJ_MK_MY	0.33	4.8	0	0	0
J3	Pyruvate	pOR1OR2-MGapt-deGFP	3	5	0	8	20	2	DAJ_MK_MY	0.33	4.8	0	0	0
J4	Pyruvate	pOR1OR2-MGapt-deGFP	3	5	0	8	20	3	DAJ_MK_MY	0.33	4.8	0	0	0
J5	Pyruvate	pOR1OR2-MGapt-deGFP	3	5	0	10	20	1	DAJ_MK_MY	0.33	4.8	0	0	0
J6	Pyruvate	pOR1OR2-MGapt-deGFP	3	5	0	10	20	2	DAJ_MK_MY	0.33	4.8	0	0	0
J7	Pyruvate	pOR1OR2-MGapt-deGFP	3	5	0	10	20	3	DAJ_MK_MY	0.33	4.8	0	0	0
J8	Pyruvate	pOR1OR2-MGapt-deGFP	3	5	0	0	30	1	DAJ_MK_MY	0.33	4.8	0	0	0
J9	Pyruvate	pOR1OR2-MGapt-deGFP	3	5	0	0	30	2	DAJ_MK_MY	0.33	4.8	0	0	0
J10	Pyruvate	pOR1OR2-MGapt-deGFP	3	5	0	0	30	3	DAJ_MK_MY	0.33	4.8	0	0	0
J11	Pyruvate	pOR1OR2-MGapt-deGFP	3	5	0	2	30	1	DAJ_MK_MY	0.33	4.8	0	0	0
J12	Pyruvate	pOR1OR2-MGapt-deGFP	3	5	0	2	30	2	DAJ_MK_MY	0.33	4.8	0	0	0
J13	Pyruvate	pOR1OR2-MGapt-deGFP	3	5	0	2	30	3	DAJ_MK_MY	0.33	4.8	0	0	0
J14	Pyruvate	pOR1OR2-MGapt-deGFP	3	5	0	4	30	1	DAJ_MK_MY	0.33	4.8	0	0	0
J15	Pyruvate	pOR1OR2-MGapt-deGFP	3	5	0	4	30	2	DAJ_MK_MY	0.33	4.8	0	0	0
J16	Pyruvate	pOR1OR2-MGapt-deGFP	3	5	0	4	30	3	DAJ_MK_MY	0.33	4.8	0	0	0
J17	Pyruvate	pOR1OR2-MGapt-deGFP	3	5	0	6	30	1	DAJ_MK_MY	0.33	4.8	0	0	0
J18	Pyruvate	pOR1OR2-MGapt-deGFP	3	5	0	6	30	2	DAJ_MK_MY	0.33	4.8	0	0	0
J19	Pyruvate	pOR1OR2-MGapt-deGFP	3	5	0	6	30	3	DAJ_MK_MY	0.33	4.8	0	0	0
J20	Pyruvate	pOR1OR2-MGapt-deGFP	3	5	0	8	30	1	DAJ_MK_MY	0.33	4.8	0	0	0
J21	Pyruvate	pOR1OR2-MGapt-deGFP	3	5	0	8	30	2	DAJ_MK_MY	0.33	4.8	0	0	0
J22	Pyruvate	pOR1OR2-MGapt-deGFP	3	5	0	8	30	3	DAJ_MK_MY	0.33	4.8	0	0	0
J23	Pyruvate	pOR1OR2-MGapt-deGFP	3	5	0	10	30	1	DAJ_MK_MY	0.33	4.8	0	0	0
K2	Pyruvate	pOR1OR2-MGapt-deGFP	3	5	0	10	30	2	DAJ_MK_MY	0.33	4.8	0	0	0
K3	Pyruvate	pOR1OR2-MGapt-deGFP	3	5	0	10	30	3	DAJ_MK_MY	0.33	4.8	0	0	0
K4	Pyruvate	pOR1OR2-MGapt-deGFP	3	5	0	0	45	1	DAJ_MK_MY	0.33	4.8	0	0	0
K5	Pyruvate	pOR1OR2-MGapt-deGFP	3	5	0	0	45	2	DAJ_MK_MY	0.33	4.8	0	0	0
K6	Pyruvate	pOR1OR2-MGapt-deGFP	3	5	0	0	45	3	DAJ_MK_MY	0.33	4.8	0	0	0
K7	Pyruvate	pOR1OR2-MGapt-deGFP	3	5	0	2	45	1	DAJ_MK_MY	0.33	4.8	0	0	0
K8	Pyruvate	pOR1OR2-MGapt-deGFP	3	5	0	2	45	2	DAJ_MK_MY	0.33	4.8	0	0	0
K9	Pyruvate	pOR1OR2-MGapt-deGFP	3	5	0	2	45	3	DAJ_MK_MY	0.33	4.8	0	0	0
K10	Pyruvate	pOR1OR2-MGapt-deGFP	3	5	0	4	45	1	DAJ_MK_MY	0.33	4.8	0	0	0
K11	Pyruvate	pOR1OR2-MGapt-deGFP	3	5	0	4	45	2	DAJ_MK_MY	0.33	4.8	0	0	0
K12	Pyruvate	pOR1OR2-MGapt-deGFP	3	5	0	4	45	3	DAJ_MK_MY	0.33	4.8	0	0	0
K13	Pyruvate	pOR1OR2-MGapt-deGFP	3	5	0	6	45	1	DAJ_MK_MY	0.33	4.8	0	0	0
K14	Pyruvate	pOR1OR2-MGapt-deGFP	3	5	0	6	45	2	DAJ_MK_MY	0.33	4.8	0	0	0
K15	Pyruvate	pOR1OR2-MGapt-deGFP	3	5	0	6	45	3	DAJ_MK_MY	0.33	4.8	0	0	0
K16	Pyruvate	pOR1OR2-MGapt-deGFP	3	5	0	8	45	1	DAJ_MK_MY	0.33	4.8	0	0	0
K17	Pyruvate	pOR1OR2-MGapt-deGFP	3	5	0	8	45	2	DAJ_MK_MY	0.33	4.8	0	0	0
K18	Pyruvate	pOR1OR2-MGapt-deGFP	3	5	0	8	45	3	DAJ_MK_MY	0.33	4.8	0	0	0
K19	Pyruvate	pOR1OR2-MGapt-deGFP	3	5	0	10	45	1	DAJ_MK_MY	0.33	4.8	0	0	0
K20	Pyruvate	pOR1OR2-MGapt-deGFP	3	5	0	10	45	2	DAJ_MK_MY	0.33	4.8	0	0	0
K21	Pyruvate	pOR1OR2-MGapt-deGFP	3	5	0	10	45	3	DAJ_MK_MY	0.33	4.8	0	0	0
