## Supplementary material for "Metabolic perturbations to an *E. coli*-based cell-free system reveal a trade-off between transcription and translation": Raw Data, Tidy Data, DNA GenBank files, Figures, and Jupyter Notebooks for Figure Generation and Analysis: 20220816_TXTL_WP_ZJ_Validation_Data_supplementary_info.csv

Well	Fuel	Plasmid construct	DNA/mRNA batch	DNA (nM)	mRNA (uM)	Mg (mM)	Fuel (mM)	Replicate	Extract	Extract fraction	NTPs (mM)	Added ATP (mM)	Added GTP (mM)	Tetratcycline (ug/mL)
B2	2 to 1 3PGA + Maltose	pOR1OR2-MGapt-deGFP	3	5	0	0	0	1	DAJ_MK_MY	0.33	4.8	0	0	0
B3	2 to 1 3PGA + Maltose	pOR1OR2-MGapt-deGFP	3	5	0	0	0	2	DAJ_MK_MY	0.33	4.8	0	0	0
B4	2 to 1 3PGA + Maltose	pOR1OR2-MGapt-deGFP	3	5	0	0	0	3	DAJ_MK_MY	0.33	4.8	0	0	0
B5	2 to 1 3PGA + Maltose	pOR1OR2-MGapt-deGFP	3	5	0	0	5	1	DAJ_MK_MY	0.33	4.8	0	0	0
B6	2 to 1 3PGA + Maltose	pOR1OR2-MGapt-deGFP	3	5	0	0	5	2	DAJ_MK_MY	0.33	4.8	0	0	0
B7	2 to 1 3PGA + Maltose	pOR1OR2-MGapt-deGFP	3	5	0	0	5	3	DAJ_MK_MY	0.33	4.8	0	0	0
B8	2 to 1 3PGA + Maltose	pOR1OR2-MGapt-deGFP	3	5	0	0	10	1	DAJ_MK_MY	0.33	4.8	0	0	0
B9	2 to 1 3PGA + Maltose	pOR1OR2-MGapt-deGFP	3	5	0	0	10	2	DAJ_MK_MY	0.33	4.8	0	0	0
B10	2 to 1 3PGA + Maltose	pOR1OR2-MGapt-deGFP	3	5	0	0	10	3	DAJ_MK_MY	0.33	4.8	0	0	0
B11	2 to 1 3PGA + Maltose	pOR1OR2-MGapt-deGFP	3	5	0	0	15	1	DAJ_MK_MY	0.33	4.8	0	0	0
B12	2 to 1 3PGA + Maltose	pOR1OR2-MGapt-deGFP	3	5	0	0	15	2	DAJ_MK_MY	0.33	4.8	0	0	0
B13	2 to 1 3PGA + Maltose	pOR1OR2-MGapt-deGFP	3	5	0	0	15	3	DAJ_MK_MY	0.33	4.8	0	0	0
B14	2 to 1 3PGA + Maltose	pOR1OR2-MGapt-deGFP	3	5	0	0	20	1	DAJ_MK_MY	0.33	4.8	0	0	0
B15	2 to 1 3PGA + Maltose	pOR1OR2-MGapt-deGFP	3	5	0	0	20	2	DAJ_MK_MY	0.33	4.8	0	0	0
B16	2 to 1 3PGA + Maltose	pOR1OR2-MGapt-deGFP	3	5	0	0	20	3	DAJ_MK_MY	0.33	4.8	0	0	0
B17	2 to 1 3PGA + Maltose	pOR1OR2-MGapt-deGFP	3	5	0	0	30	1	DAJ_MK_MY	0.33	4.8	0	0	0
B18	2 to 1 3PGA + Maltose	pOR1OR2-MGapt-deGFP	3	5	0	0	30	2	DAJ_MK_MY	0.33	4.8	0	0	0
B19	2 to 1 3PGA + Maltose	pOR1OR2-MGapt-deGFP	3	5	0	0	30	3	DAJ_MK_MY	0.33	4.8	0	0	0
B20	2 to 1 3PGA + Maltose	pOR1OR2-MGapt-deGFP	3	5	0	0	45	1	DAJ_MK_MY	0.33	4.8	0	0	0
B21	2 to 1 3PGA + Maltose	pOR1OR2-MGapt-deGFP	3	5	0	0	45	2	DAJ_MK_MY	0.33	4.8	0	0	0
B22	2 to 1 3PGA + Maltose	pOR1OR2-MGapt-deGFP	3	5	0	0	45	3	DAJ_MK_MY	0.33	4.8	0	0	0
B23	1 to 1 Pyruvate + Succinate	pOR1OR2-MGapt-deGFP	3	5	0	0	0	1	AR_ZJ	0.33	4.8	0	0	0
C2	1 to 1 Pyruvate + Succinate	pOR1OR2-MGapt-deGFP	3	5	0	0	0	2	AR_ZJ	0.33	4.8	0	0	0
C3	1 to 1 Pyruvate + Succinate	pOR1OR2-MGapt-deGFP	3	5	0	0	0	3	AR_ZJ	0.33	4.8	0	0	0
C4	1 to 1 Pyruvate + Succinate	pOR1OR2-MGapt-deGFP	3	5	0	0	5	1	AR_ZJ	0.33	4.8	0	0	0
C5	1 to 1 Pyruvate + Succinate	pOR1OR2-MGapt-deGFP	3	5	0	0	5	2	AR_ZJ	0.33	4.8	0	0	0
C6	1 to 1 Pyruvate + Succinate	pOR1OR2-MGapt-deGFP	3	5	0	0	5	3	AR_ZJ	0.33	4.8	0	0	0
C7	1 to 1 Pyruvate + Succinate	pOR1OR2-MGapt-deGFP	3	5	0	0	10	1	AR_ZJ	0.33	4.8	0	0	0
C8	1 to 1 Pyruvate + Succinate	pOR1OR2-MGapt-deGFP	3	5	0	0	10	2	AR_ZJ	0.33	4.8	0	0	0
C9	1 to 1 Pyruvate + Succinate	pOR1OR2-MGapt-deGFP	3	5	0	0	10	3	AR_ZJ	0.33	4.8	0	0	0
C10	1 to 1 Pyruvate + Succinate	pOR1OR2-MGapt-deGFP	3	5	0	0	15	1	AR_ZJ	0.33	4.8	0	0	0
C11	1 to 1 Pyruvate + Succinate	pOR1OR2-MGapt-deGFP	3	5	0	0	15	2	AR_ZJ	0.33	4.8	0	0	0
C12	1 to 1 Pyruvate + Succinate	pOR1OR2-MGapt-deGFP	3	5	0	0	15	3	AR_ZJ	0.33	4.8	0	0	0
C13	1 to 1 Pyruvate + Succinate	pOR1OR2-MGapt-deGFP	3	5	0	0	20	1	AR_ZJ	0.33	4.8	0	0	0
C14	1 to 1 Pyruvate + Succinate	pOR1OR2-MGapt-deGFP	3	5	0	0	20	2	AR_ZJ	0.33	4.8	0	0	0
C15	1 to 1 Pyruvate + Succinate	pOR1OR2-MGapt-deGFP	3	5	0	0	20	3	AR_ZJ	0.33	4.8	0	0	0
C16	1 to 1 Pyruvate + Succinate	pOR1OR2-MGapt-deGFP	3	5	0	0	30	1	AR_ZJ	0.33	4.8	0	0	0
C17	1 to 1 Pyruvate + Succinate	pOR1OR2-MGapt-deGFP	3	5	0	0	30	2	AR_ZJ	0.33	4.8	0	0	0
C18	1 to 1 Pyruvate + Succinate	pOR1OR2-MGapt-deGFP	3	5	0	0	30	3	AR_ZJ	0.33	4.8	0	0	0
C19	1 to 1 Pyruvate + Succinate	pOR1OR2-MGapt-deGFP	3	5	0	0	45	1	AR_ZJ	0.33	4.8	0	0	0
C20	1 to 1 Pyruvate + Succinate	pOR1OR2-MGapt-deGFP	3	5	0	0	45	2	AR_ZJ	0.33	4.8	0	0	0
C21	1 to 1 Pyruvate + Succinate	pOR1OR2-MGapt-deGFP	3	5	0	0	45	3	AR_ZJ	0.33	4.8	0	0	0
C22	3PGA	pOR1OR2-MGapt-deGFP	3	5	0	0	0	1	1 to 1 AR_ZJ + DAJ_MK_MY	0.33	4.8	0	0	0
C23	3PGA	pOR1OR2-MGapt-deGFP	3	5	0	0	0	2	1 to 1 AR_ZJ + DAJ_MK_MY	0.33	4.8	0	0	0
D2	3PGA	pOR1OR2-MGapt-deGFP	3	5	0	0	0	3	1 to 1 AR_ZJ + DAJ_MK_MY	0.33	4.8	0	0	0
D3	3PGA	pOR1OR2-MGapt-deGFP	3	5	0	0	5	1	1 to 1 AR_ZJ + DAJ_MK_MY	0.33	4.8	0	0	0
D4	3PGA	pOR1OR2-MGapt-deGFP	3	5	0	0	5	2	1 to 1 AR_ZJ + DAJ_MK_MY	0.33	4.8	0	0	0
D5	3PGA	pOR1OR2-MGapt-deGFP	3	5	0	0	5	3	1 to 1 AR_ZJ + DAJ_MK_MY	0.33	4.8	0	0	0
D6	3PGA	pOR1OR2-MGapt-deGFP	3	5	0	0	10	1	1 to 1 AR_ZJ + DAJ_MK_MY	0.33	4.8	0	0	0
D7	3PGA	pOR1OR2-MGapt-deGFP	3	5	0	0	10	2	1 to 1 AR_ZJ + DAJ_MK_MY	0.33	4.8	0	0	0
D8	3PGA	pOR1OR2-MGapt-deGFP	3	5	0	0	10	3	1 to 1 AR_ZJ + DAJ_MK_MY	0.33	4.8	0	0	0
D9	3PGA	pOR1OR2-MGapt-deGFP	3	5	0	0	15	1	1 to 1 AR_ZJ + DAJ_MK_MY	0.33	4.8	0	0	0
D10	3PGA	pOR1OR2-MGapt-deGFP	3	5	0	0	15	2	1 to 1 AR_ZJ + DAJ_MK_MY	0.33	4.8	0	0	0
D11	3PGA	pOR1OR2-MGapt-deGFP	3	5	0	0	15	3	1 to 1 AR_ZJ + DAJ_MK_MY	0.33	4.8	0	0	0
D12	3PGA	pOR1OR2-MGapt-deGFP	3	5	0	0	20	1	1 to 1 AR_ZJ + DAJ_MK_MY	0.33	4.8	0	0	0
D13	3PGA	pOR1OR2-MGapt-deGFP	3	5	0	0	20	2	1 to 1 AR_ZJ + DAJ_MK_MY	0.33	4.8	0	0	0
D14	3PGA	pOR1OR2-MGapt-deGFP	3	5	0	0	20	3	1 to 1 AR_ZJ + DAJ_MK_MY	0.33	4.8	0	0	0
D15	3PGA	pOR1OR2-MGapt-deGFP	3	5	0	0	30	1	1 to 1 AR_ZJ + DAJ_MK_MY	0.33	4.8	0	0	0
D16	3PGA	pOR1OR2-MGapt-deGFP	3	5	0	0	30	2	1 to 1 AR_ZJ + DAJ_MK_MY	0.33	4.8	0	0	0
D17	3PGA	pOR1OR2-MGapt-deGFP	3	5	0	0	30	3	1 to 1 AR_ZJ + DAJ_MK_MY	0.33	4.8	0	0	0
D18	3PGA	pOR1OR2-MGapt-deGFP	3	5	0	0	45	1	1 to 1 AR_ZJ + DAJ_MK_MY	0.33	4.8	0	0	0
D19	3PGA	pOR1OR2-MGapt-deGFP	3	5	0	0	45	2	1 to 1 AR_ZJ + DAJ_MK_MY	0.33	4.8	0	0	0
D20	3PGA	pOR1OR2-MGapt-deGFP	3	5	0	0	45	3	1 to 1 AR_ZJ + DAJ_MK_MY	0.33	4.8	0	0	0
D21	3PGA	pOR1OR2-MGapt-deGFP	3	5	0	0	0	1	1 to 2 AR_ZJ + DAJ_MK_MY	0.33	4.8	0	0	0
D22	3PGA	pOR1OR2-MGapt-deGFP	3	5	0	0	0	2	1 to 2 AR_ZJ + DAJ_MK_MY	0.33	4.8	0	0	0
D23	3PGA	pOR1OR2-MGapt-deGFP	3	5	0	0	0	3	1 to 2 AR_ZJ + DAJ_MK_MY	0.33	4.8	0	0	0
E2	3PGA	pOR1OR2-MGapt-deGFP	3	5	0	0	5	1	1 to 2 AR_ZJ + DAJ_MK_MY	0.33	4.8	0	0	0
E3	3PGA	pOR1OR2-MGapt-deGFP	3	5	0	0	5	2	1 to 2 AR_ZJ + DAJ_MK_MY	0.33	4.8	0	0	0
E4	3PGA	pOR1OR2-MGapt-deGFP	3	5	0	0	5	3	1 to 2 AR_ZJ + DAJ_MK_MY	0.33	4.8	0	0	0
E5	3PGA	pOR1OR2-MGapt-deGFP	3	5	0	0	10	1	1 to 2 AR_ZJ + DAJ_MK_MY	0.33	4.8	0	0	0
E6	3PGA	pOR1OR2-MGapt-deGFP	3	5	0	0	10	2	1 to 2 AR_ZJ + DAJ_MK_MY	0.33	4.8	0	0	0
E7	3PGA	pOR1OR2-MGapt-deGFP	3	5	0	0	10	3	1 to 2 AR_ZJ + DAJ_MK_MY	0.33	4.8	0	0	0
E8	3PGA	pOR1OR2-MGapt-deGFP	3	5	0	0	15	1	1 to 2 AR_ZJ + DAJ_MK_MY	0.33	4.8	0	0	0
E9	3PGA	pOR1OR2-MGapt-deGFP	3	5	0	0	15	2	1 to 2 AR_ZJ + DAJ_MK_MY	0.33	4.8	0	0	0
E10	3PGA	pOR1OR2-MGapt-deGFP	3	5	0	0	15	3	1 to 2 AR_ZJ + DAJ_MK_MY	0.33	4.8	0	0	0
E11	3PGA	pOR1OR2-MGapt-deGFP	3	5	0	0	20	1	1 to 2 AR_ZJ + DAJ_MK_MY	0.33	4.8	0	0	0
E12	3PGA	pOR1OR2-MGapt-deGFP	3	5	0	0	20	2	1 to 2 AR_ZJ + DAJ_MK_MY	0.33	4.8	0	0	0
E13	3PGA	pOR1OR2-MGapt-deGFP	3	5	0	0	20	3	1 to 2 AR_ZJ + DAJ_MK_MY	0.33	4.8	0	0	0
E14	3PGA	pOR1OR2-MGapt-deGFP	3	5	0	0	30	1	1 to 2 AR_ZJ + DAJ_MK_MY	0.33	4.8	0	0	0
E15	3PGA	pOR1OR2-MGapt-deGFP	3	5	0	0	30	2	1 to 2 AR_ZJ + DAJ_MK_MY	0.33	4.8	0	0	0
E16	3PGA	pOR1OR2-MGapt-deGFP	3	5	0	0	30	3	1 to 2 AR_ZJ + DAJ_MK_MY	0.33	4.8	0	0	0
E17	3PGA	pOR1OR2-MGapt-deGFP	3	5	0	0	45	1	1 to 2 AR_ZJ + DAJ_MK_MY	0.33	4.8	0	0	0
E18	3PGA	pOR1OR2-MGapt-deGFP	3	5	0	0	45	2	1 to 2 AR_ZJ + DAJ_MK_MY	0.33	4.8	0	0	0
E19	3PGA	pOR1OR2-MGapt-deGFP	3	5	0	0	45	3	1 to 2 AR_ZJ + DAJ_MK_MY	0.33	4.8	0	0	0
E20	3PGA	pOR1OR2-MGapt-deGFP	3	5	0	0	0	1	2 to 1 AR_ZJ + DAJ_MK_MY	0.33	4.8	0	0	0
E21	3PGA	pOR1OR2-MGapt-deGFP	3	5	0	0	0	2	2 to 1 AR_ZJ + DAJ_MK_MY	0.33	4.8	0	0	0
E22	3PGA	pOR1OR2-MGapt-deGFP	3	5	0	0	0	3	2 to 1 AR_ZJ + DAJ_MK_MY	0.33	4.8	0	0	0
E23	3PGA	pOR1OR2-MGapt-deGFP	3	5	0	0	5	1	2 to 1 AR_ZJ + DAJ_MK_MY	0.33	4.8	0	0	0
F2	3PGA	pOR1OR2-MGapt-deGFP	3	5	0	0	5	2	2 to 1 AR_ZJ + DAJ_MK_MY	0.33	4.8	0	0	0
F3	3PGA	pOR1OR2-MGapt-deGFP	3	5	0	0	5	3	2 to 1 AR_ZJ + DAJ_MK_MY	0.33	4.8	0	0	0
F4	3PGA	pOR1OR2-MGapt-deGFP	3	5	0	0	10	1	2 to 1 AR_ZJ + DAJ_MK_MY	0.33	4.8	0	0	0
F5	3PGA	pOR1OR2-MGapt-deGFP	3	5	0	0	10	2	2 to 1 AR_ZJ + DAJ_MK_MY	0.33	4.8	0	0	0
F6	3PGA	pOR1OR2-MGapt-deGFP	3	5	0	0	10	3	2 to 1 AR_ZJ + DAJ_MK_MY	0.33	4.8	0	0	0
F7	3PGA	pOR1OR2-MGapt-deGFP	3	5	0	0	15	1	2 to 1 AR_ZJ + DAJ_MK_MY	0.33	4.8	0	0	0
F8	3PGA	pOR1OR2-MGapt-deGFP	3	5	0	0	15	2	2 to 1 AR_ZJ + DAJ_MK_MY	0.33	4.8	0	0	0
F9	3PGA	pOR1OR2-MGapt-deGFP	3	5	0	0	15	3	2 to 1 AR_ZJ + DAJ_MK_MY	0.33	4.8	0	0	0
F10	3PGA	pOR1OR2-MGapt-deGFP	3	5	0	0	20	1	2 to 1 AR_ZJ + DAJ_MK_MY	0.33	4.8	0	0	0
F11	3PGA	pOR1OR2-MGapt-deGFP	3	5	0	0	20	2	2 to 1 AR_ZJ + DAJ_MK_MY	0.33	4.8	0	0	0
F12	3PGA	pOR1OR2-MGapt-deGFP	3	5	0	0	20	3	2 to 1 AR_ZJ + DAJ_MK_MY	0.33	4.8	0	0	0
F13	3PGA	pOR1OR2-MGapt-deGFP	3	5	0	0	30	1	2 to 1 AR_ZJ + DAJ_MK_MY	0.33	4.8	0	0	0
F14	3PGA	pOR1OR2-MGapt-deGFP	3	5	0	0	30	2	2 to 1 AR_ZJ + DAJ_MK_MY	0.33	4.8	0	0	0
F15	3PGA	pOR1OR2-MGapt-deGFP	3	5	0	0	30	3	2 to 1 AR_ZJ + DAJ_MK_MY	0.33	4.8	0	0	0
F16	3PGA	pOR1OR2-MGapt-deGFP	3	5	0	0	45	1	2 to 1 AR_ZJ + DAJ_MK_MY	0.33	4.8	0	0	0
F17	3PGA	pOR1OR2-MGapt-deGFP	3	5	0	0	45	2	2 to 1 AR_ZJ + DAJ_MK_MY	0.33	4.8	0	0	0
F18	3PGA	pOR1OR2-MGapt-deGFP	3	5	0	0	45	3	2 to 1 AR_ZJ + DAJ_MK_MY	0.33	4.8	0	0	0
